# Single-cell proteo-genomic reference maps of the hematopoietic system enable the purification and massive profiling of precisely defined cell states

**DOI:** 10.1101/2021.03.18.435922

**Authors:** Sergio H. Triana, Dominik Vonficht, Lea Jopp-Saile, Simon Raffel, Raphael Lutz, Daniel Leonce, Magdalena Antes, Pablo Hernández-Malmierca, Diana Ordoñez-Rueda, Beáta Ramasz, Tobias Boch, Johann-Christoph Jann, Daniel Nowak, Wolf-Karsten Hofmann, Carsten Müller-Tidow, Daniel Hübschmann, Theodore Alexandrov, Vladimir Benes, Andreas Trumpp, Malte Paulsen, Lars Velten, Simon Haas

**Affiliations:** Structural and Computational Biology Unit, European Molecular Biology Laboratory, 69117 Heidelberg, Germany; Collaboration for joint PhD degree between EMBL and Heidelberg University, Faculty of Biosciences, 69120 Heidelberg, Germany; Centre for Genomic Regulation (CRG), The Barcelona Institute of Science and Technology, Dr. Aiguader 88, Barcelona 08003, Spain; Heidelberg Institute for Stem Cell Technology and Experimental Medicine (HI-STEM gGmbH), 69120 Heidelberg, Germany; Division of Stem Cells and Cancer, Deutsches Krebsforschungszentrum (DKFZ) and DKFZ–ZMBH Alliance, 69120 Heidelberg, Germany; Faculty of Biosciences, Heidelberg University, 69117 Heidelberg, Germany; Department of Internal Medicine V, Heidelberg University Hospital, 69120 Heidelberg, Germany; Genome Biology Unit, European Molecular Biology Laboratory (EMBL), 69117 Heidelberg, Germany; Flow Cytometry Core Facility, European Molecular Biology Laboratory (EMBL), 69117 Heidelberg, Germany; Department of Hematology and Oncology, Medical Faculty Mannheim, University of Heidelberg, 68167 Mannheim, Germany; Computational Oncology, Molecular Diagnostics Program, National Center for Tumor diseases (NCT) Heidelberg and German Cancer Research Center (DKFZ), 69120 Heidelberg, Germany; German Cancer Consortium (DKTK), 69120 Heidelberg, Germany; Department of Pediatric Immunology, Hematology and Oncology, University Hospital Heidelberg, 69120 Heidelberg, Germany; Skaggs School of Pharmacy and Pharmaceutical Sciences, University of California, San Diego, La Jolla, CA 92093, USA; Genomics Core Facility, European Molecular Biology Laboratory (EMBL), 69117 Heidelberg, Germany; Novo Nordisk Foundation Center for Stem Cell Biology, DanStem. Faculty of Health and Medical Sciences Blegdamsvej, DK-2200 Copenhagen, Denmark; Universitat Pompeu Fabra (UPF), Barcelona, Spain; Berlin Institute of Health (BIH) at Charité – Universitätsmedizin Berlin, 10117 Berlin, Germany; Charité-Universitätsmedizin, 10117 Berlin, Germany; Berlin Institute for Medical Systems Biology, Max Delbrück Center for Molecular Medicine in the Helmholtz Association, 10115 Berlin, Germany

## Abstract

Single-cell genomics has transformed our understanding of complex cellular systems. However, excessive costs and a lack of strategies for the purification of newly identified cell types impede their functional characterization and large-scale profiling. Here, we have generated high content single-cell proteo-genomic reference maps of human blood and bone marrow that quantitatively link the expression of up to 197 surface markers to cellular identities and biological processes across all major hematopoietic cell types in healthy aging and leukemia. These reference maps enable the automatic design of cost-effective high-throughput cytometry schemes that outperform state-of-the-art approaches, accurately reflect complex topologies of cellular systems, and permit the purification of precisely defined cell states. The systematic integration of cytometry and proteo-genomic data enables measuring the functional capacities of precisely mapped cell states at the single-cell level. Our study serves as an accessible resource and paves the way for a data-driven era in cytometry.
