## Supplementary material for "Single-cell proteo-genomic reference maps of the hematopoietic system enable the purification and massive profiling of precisely defined cell states": Table S1

### Sheet: Sheet1
Table S1. List of primers used for the targeted single-cell mRNA assay; see also Supplementary Note S1
Gene	ID	Primer ID	Primer Sequence	Category
ACTG1	NM_001199954.1	ACTG1|NM_001199954.1|979566||6997F	ATCTTTGAGTTCAACCTTTAGTACG	Large pre-B cells, Pro-B cells
ADGRG1	NM_005682.6	ADGRG1|NM_005682.6|760932||151F	TTGTGGCAAGAACTGTGGACCATGC	Cell Cycle
AHSP	NM_016633.3	AHSP|NM_016633.3|176971||36F	CTGACACTTGACTCCTTGCCTACA	Erythroid Cells
AIF1	NM_001623.4	AIF1|NM_001623.4|127479||69F	ATGTCCCTGAAACGAATGCTGGAG	Monocytes
ANGPT1	ANGPT1_custom_seq	user_seq_1|ANGPT1_custom_seq||1308F	TATGCCAGAACCCAAAAAGGTGTTT	HSPC
ANK1	NM_020476.2	ANK1|NM_020476.2|333002||1969F	TGCTTCCTTTAGAGGGGCGGGC	HSPC
ANKRD28	NM_015199.3	ANKRD28|NM_015199.3|304661||7F	GCGAATGCCACCCCACTAAGAAAA	Hematopoietic stem and progenitors (HSPCs)
ANLN	NM_018685.4	ANLN|NM_018685.4|717847||67F	GTGATGTGGACATAGGAGGCAATG	Cell Cycle S Phase
ANP32E	NM_030920.4	ANP32E|NM_030920.4|677447||236F	ATAGTACTGCTGCTACTGCTTCTAC	Cell Cycle S Phase
ANPEP	NM_001150.2	ANPEP|NM_001150.2|368878||243F	CTGGAGAAGACGAAAGCCAACATC	ABseq AB corresponding gene
ANXA2	NM_001002857.1	ANXA2|NM_001002857.1|968669||3391F	GTGGATCAGCATCATGACCGAGC	Conventional dendritic cells (cDCs)
AOAH	NM_001637.3	AOAH|NM_001637.3|328662||956F	TCATCCTCTCGGCCAGCTAAATAA	HSPC
APOC1	NM_001321065.1	APOC1|NM_001321065.1|190600||2299F	ATAAACCCCTTCCTTAACTCAGCG	HSPC
APOE	NM_000041.3	APOE|NM_000041.3|384689||699F	CGATGCCGATGACCTGCAGAAGC	Mesemchymal stem or stromal cells (MSPCs) potentially pure CAR cells
AREG	NM_001657.3	AREG|NM_001657.3|313788||3199F	CATGAAAACTCACAGCATGATTGAC	AML (Velten et al 2021)
ATAD2	NM_014109.3	ATAD2|NM_014109.3|336713||3176F	CAAGGTTTTTATATTTGCAAGCTGTTG	Cell Cycle G2M Phase
ATP8B4	NM_024837.3	ATP8B4|NM_024837.3|172434||1523F	CCTCTGTAAAATGAGGACATACTACC	AML (Velten et al 2021)
ATPIF1	NM_016311.4	ATPIF1|NM_016311.4|286772||224F	TTCGGAAAGAGAGAGCAGGCTGA	Erythroid Cells
AURKA	NM_001323304.1	AURKA|NM_001323304.1|776914||4195F	CATATAACCTGACAGGAACATGCTACTG	Cell Cycle S Phase
AURKB	NM_004217.3	AURKB|NM_004217.3|374817||297F	AGAAGAGCTGCACATTTGACGAGC	Cell Cycle S Phase
AZU1	NM_001700.4	AZU1|NM_001700.4|187269||731F	ATGAGCGAGAATGGCTACGACCC	Neutrophil progenitors / GMPs
B2M	NM_004048.2	B2M|NM_004048.2|967730||1642F	GTACTACACTGAATTCACCCCCA	CD8 T cells
BACE2	NM_012105.4	BACE2|NM_012105.4|196224||1284F	GTGTAGCAGTTACTCAGCACATA	HSPC
BCL11A	XM_017004334.1	BCL11A|XM_017004334.1|100056||1076F	GTACTGCAAGCTAATAACGTTGG	AML (Velten et al 2021)
BIRC5	NM_001168.2	BIRC5|NM_001168.2|379174||2520F	GACTTGTGTGTGATGAGAGAATGGAG	Cell Cycle S Phase
BLM	NM_000057.3	BLM|NM_000057.3|368944||4018F	GACAAACTGGAAAAATATGGTGCG	Cell Cycle G2M Phase
BLVRB	NM_000713.2	BLVRB|NM_000713.2|190145||2375F	ACTCTGAGGCCTTGCACCCCCA	Erythroid Cells
BRIP1	NM_032043.2	BRIP1|NM_032043.2|183498||4249F	TGCTTCCATTTTGAGACATTTAGATTT	Cell Cycle G2M Phase
BTG2	NM_006763.2	BTG2|NM_006763.2|894692||1061F	CCTCGAGTTTCCCAAACCGAAT	AML (Velten et al 2021)
BTLA	NM_181780.3	BTLA|NM_181780.3|308401||4579F	CCTCTACTCATCACTACCTGTTT	ABseq AB corresponding gene
BTN3A1	NM_007048.5	BTN3A1|NM_007048.5|127045||2638F	CGTGATTTGGAAAGAGACTAGAGGC	ABseq AB corresponding gene
BUB1	NM_004336.4	BUB1|NM_004336.4|299099||5783F	GCCATTAACCTCTATAAAAATACCCC	Cell Cycle S Phase
C12orf75	NM_001145199.1	C12orf75|NM_001145199.1|959019||398F	CAAACTGTCATGGAGGCTGTTGTTG	Plasmacytoid dendritic cells (pDCs)
C6orf48	NM_001040437.2	C6orf48|NM_001040437.2|127539||1665F	GTTGTAAGACGTTCATCGCCGT	AML (Velten et al 2021)
CA1	NM_001128829.3	CA1|NM_001128829.3|139826||127F	GGCTCTCTGACTCATCCTCCTCTTTA	Erythroid Cells
CALD1	NM_033138.3	CALD1|NM_033138.3|790810||3836F	AATTGTGTTAGTCTCAATTCCTACC	Mesemchymal stem or stromal cells (MSPCs) potentially pure CAR cells
CALM1	NM_006888.4	CALM1|NM_006888.4|793281||362F	GTCTCGTCAGAGGAATAGCTTACC	Cell Cycle
CAMK1D	NM_153498.3	CAMK1D|NM_153498.3|731081||643F	GTAATCTCCCTTCTTTCAGCTCCC	Cell Cycle
CASP3	NM_004346.3	CASP3|NM_004346.3|120291||2441F	CTGAAAGAAAAAGACCTATGAGCAC	Cell Cycle
CASP8AP2	NM_012115.3	CASP8AP2|NM_012115.3|131997||2979F	ACACAGAAGCTTCAAATTCCTCATGTTT	Cell Cycle G2M Phase
CAVIN1	NM_012232.5	CAVIN1|NM_012232.5|182077||3020F	CCTTCCCTAGAGCTAGTATCCTAA	Cell Cycle
CBX5	NM_001127321.1	CBX5|NM_001127321.1|356405||3896F	GGTTCTCTGTGTTTTGTGGACT	Cell Cycle S Phase
CCDC50	NM_178335.2	CCDC50|NM_178335.2|311509||215F	CCACCACCTATCATGACAGATGGT	Plasmacytoid dendritic cells (pDCs)
CCNB2	NM_004701.3	CCNB2|NM_004701.3|172768||1852F	CCACTACACTTCTTAAGGCGAGC	Cell Cycle S Phase
CCNE2	NM_057749.2	CCNE2|NM_057749.2|140100||35F	GGGCTTTCTTGACATGTAGGTTGC	Cell Cycle G2M Phase
CCR4	NM_005508.4	CCR4|NM_005508.4|305200||2187F	TTGTTCACTGCTGCCTTAATCCC	ABseq AB corresponding gene
CCR5	NM_001100168.1	CCR5|NM_001100168.1|305867||6251F	GCCTTAAAACCCACAAAAGTACAATTTAC	ABseq AB corresponding gene
CCR6	NM_004367.5	CCR6|NM_004367.5|131844||1617F	GGGGTCTGAAATTTGTGATGGAATC	ABseq AB corresponding gene
CCR7	NM_001838.3	CCR7|NM_001838.3|764497||144F	TCAAATGCTCAGACCAGCTCTTCC	ABseq AB corresponding gene
CD14	NM_000591.3	CD14|NM_000591.3|124604||6F	AAGTTCCCGGCCATCCAGAATCTA	monocytes
CD163	NM_004244.5	CD163|NM_004244.5|743302||6358F	AGAATGTTATTGATTTGAGTTTGCTTTA	ABseq AB corresponding gene
CD164	NM_006016.4	CD164|NM_006016.4|926564||669F	AATAGGCAGAATTCCATTCCTCCC	AML (Velten et al 2021)
CD19	NM_001770.5	CD19|NM_001770.5|176634||869F	TGAGAACGAGGATGAAGAGCTGACCC	ABseq AB corresponding gene
CD1A	NM_001763.2	CD1A|NM_001763.2|93864||6610F	GCTCAATTTAATTTTGCAGGATTTGTTG	ABseq AB corresponding gene
CD1C	NM_001765.2	CD1C|NM_001765.2|292090||1717F	AATCTCATAAGAAGCACTTGCCCCC	ABseq AB corresponding gene
CD2	NM_001767.3	CD2|NM_001767.3|92384||479F	TTTCTGCCCTCCTGATGTGCATATC	ABseq AB corresponding gene
CD226	NM_001303618.1	CD226|NM_001303618.1|187021||5598F	CAAATATTGACTGCAGTGATTAACC	ABseq AB corresponding gene
CD24	NM_001291737.1	CD24|NM_001291737.1|325161||3360F	CCTTTTTAAAAATAGACACTCCCCG	ABseq AB corresponding gene
CD27	NM_001242.4	CD27|NM_001242.4|353922||298F	CGCATCCTTGTGATCTTCTCTGGA	Cell Cycle
CD274	NM_014143.3	CD274|NM_014143.3|337824||2F	TGCTAGCTACCCTGTGCCAGAAAA	ABseq AB corresponding gene
CD28	NM_006139.3	CD28|NM_006139.3|302034||92F	AACTGTTGGATTTACCCTGGCACG	ABseq AB corresponding gene
CD33	NM_001772.3	CD33|NM_001772.3|191404||5627F	CCCCTACTGTGGAGATGGAT	Plasmacytoid dendritic cells (pDCs)
CD34	NM_001025109.1	CD34|NM_001025109.1|96318||864F	GCCAGAAAAACGTGTTGCCTTGA	Hematopoietic stem and progenitors (HSPCs)
CD37	NM_001774.2	CD37|NM_001774.2|191089||495F	CCTAGATAAGGTGATCTTGCCCCA	Mature B Cells
CD38	NM_001775.3	CD38|NM_001775.3|312479||6175F	TTCTTTGAATAACAGAGCAATTAATTTACT	ABseq AB corresponding gene
CD3D	NM_000732.4	CD3D|NM_000732.4|158033||688F	AGACATCTTCTAGTTCCTCCCCCA	CD4 T cells
CD3E	NM_000733.3	CD3E|NM_000733.3|158030||1709F	TGAATCAGAGACGCATCTGACCC	CD4 T cells
CD3G	NM_000073.2	CD3G|NM_000073.2|352799||1776F	AGATGGTTCGGTACTTCTGACTTG	CD4 T cells
CD4	NM_000616.4	CD4|NM_000616.4|353993||2284F	CTGACCCTGTGCAGAACCTCCTGGA	CD4 T cells
CD40	NM_001250.5	CD40|NM_001250.5|388267||816F	GTGCAGGAGACTTTACATGGATGCC	ABseq AB corresponding gene
CD40LG	NM_000074.2	CD40LG|NM_000074.2|202453||1687F	GTGTTACAGTGGGCTGAAAAAGG	ABseq AB corresponding gene
CD44	NM_000610.3	CD44|NM_000610.3|949891||4021F	GGCCAACATTTAATTATTTTGCAAAGC	ABseq AB corresponding gene
CD47	NM_198793.2	CD47|NM_198793.2|695510||1061F	GATCCGGTGGTATGGATGAGAAAA	ABseq AB corresponding gene
CD52	NM_001803.2	CD52|NM_001803.2|286695||1218F	ACTGGACTCTCAGGACAAAACGA	NK Cells
CD63	NM_001257389.1	CD63|NM_001257389.1|161797||3372F	CTGTCTCTTATCATGTTGGTGGAG	Mesemchymal stem or stromal cells (MSPCs) potentially pure CAR cells
CD69	NM_001781.2	CD69|NM_001781.2|743408||1154F	GAAATAACTAGGCGTGGACTTACT	ABseq AB corresponding gene
CD7	NM_006137.6	CD7|NM_006137.6|184727||3003F	GCGGTGATCTCCTTCCTCCTCG	NK Cells
CD72	NM_001782.2	CD72|NM_001782.2|142725||1890F	GGTGGTTCAGGGAATTCATATTGG	pro-B cells
CD74	NM_001025159.2	CD74|NM_001025159.2|125174||2185F	AGTCACTGGAACTGGAGGACCCGT	Mature B Cells, small pre-B cells
CD79A	NM_001783.3	CD79A|NM_001783.3|384361||1846F	GCTGCTGTTCAGGAAACGATGG	Mature B Cells
CD79B	NM_000626.2	CD79B|NM_000626.2|378194||746F	CATCCTCTTCATCATCGTGCCTATC	Pro-B cells, small pre-B cells
CD80	NM_005191.3	CD80|NM_005191.3|111727||3493F	GACTTAACTGGTTCATATTGGACTG	ABseq AB corresponding gene
CD81	NM_004356.3	CD81|NM_004356.3|347969||3413F	GGACCTCTGCAGTGCCCCCTAAG	ABseq AB corresponding gene
CD82	NM_002231.3	CD82|NM_002231.3|154340||1636F	TTCACTGCGAAGACCCTCTTG	AML (Velten et al 2021)
CD83	NM_004233.3	CD83|NM_004233.3|126776||1524F	GATCTTGAGCAAGTTCCTTCTGGTGT	ABseq AB corresponding gene
CD86	NM_175862.4	CD86|NM_175862.4|308772||8074F	CTAGCAAATTTGAGTTGGATGATTGTT	ABseq AB corresponding gene
CD8A	NM_001145873.1	CD8A|NM_001145873.1|100944||1544F	GCTTAACCCTGGAAAATGAATCCC	CD8 T cells
CD8B	NM_004931.4	CD8B|NM_004931.4|100953||3028F	ACATTCAACCCTGGAGAGTTCAATG	ABseq AB corresponding gene
CD9	NM_001769.3	CD9|NM_001769.3|954805||1577F	GCGTGGAACAGTTTATCTCAGAC	ABseq AB corresponding gene
CD99	NM_002414.4	CD99|NM_002414.4|392733||8459F	GGATGATGTTTACTAACGATGAATTTTAC	ABseq AB corresponding gene
CDC20	NM_001255.2	CDC20|NM_001255.2|89011||322F	AGCTCATCTCAGGCCATGGCTTTG	Cell Cycle S Phase
CDC25C	NM_001287582.1	CDC25C|NM_001287582.1|320046||1964F	GATGCTGGAGGAAGATTCTAACCAG	Cell Cycle S Phase
CDC45	NM_003504.4	CDC45|NM_003504.4|390771||1031F	CATGTCTTTGATGGAGAGCCCCGA	Cell Cycle G2M Phase
CDC6	NM_001254.3	CDC6|NM_001254.3|764483||5225F	TTACATTCACTACTTCTACCACTTGT	Cell Cycle G2M Phase
CDCA2	NM_152562.3	CDCA2|NM_152562.3|334299||4422F	GGCTACAGAAGGATTTAGAAAACGA	Cell Cycle S Phase
CDCA3	NM_031299.5	CDCA3|NM_031299.5|159304||3642F	GAGGCACCTTTATCTTCTGAATTGG	Cell Cycle S Phase
CDCA7	NM_145810.2	CDCA7|NM_145810.2|103771||6141F	TGCAGTTTCTTGTAAATTTATAAACCAG	Cell Cycle G2M Phase
CDCA8	NM_001256875.1	CDCA8|NM_001256875.1|673238||1619F	CTCTTCTACCTCCCTAGTTAGTGGA	Cell Cycle S Phase
CDH1	NM_004360.4	CDH1|NM_004360.4|761444||3282F	CCAGGACTTAGAATAGTGCCTAAAGTG	HSPC
CDK1	NM_001786.4	CDK1|NM_001786.4|148886||738F	TCTGTAAATGTGTGTAGGTCTCAC	Cell Cycle S Phase
CDK6	NM_001145306.1	CDK6|NM_001145306.1|931728||1843F	CTAAGGCTACTGTCTTCAGAATGC	AML (Velten et al 2021)
CEACAM1	NM_001712.4	CEACAM1|NM_001712.4|384450||3480F	TTTAACTCAGTTTCTAGGCACCTC	ABseq AB corresponding gene
CEBPA	NM_004364.4	CEBPA|NM_004364.4|189362||492F	CTTGCCAAAATGAGACTCTCCGTC	AML (Velten et al 2021)
CEBPE	NM_001805.3	CEBPE|NM_001805.3|362100||1152F	AGCCGAGGCAGCTACAATCCCCT	Neutrophils
CENPA	NM_001809.3	CENPA|NM_001809.3|897200||23F	AAGACCACTTTGAGCAGTTGCCTGGA	Cell Cycle S Phase
CENPE	NM_001813.2	CENPE|NM_001813.2|915933||680F	AGAACCCTTAAAAGAGAGGCTCAC	Cell Cycle S Phase
CENPF	NM_016343.3	CENPF|NM_016343.3|96784||1326F	AAAGGGTTTGCTGACATCCCGA	Cell Cycle S Phase
CENPU	NM_024629.3	CENPU|NM_024629.3|120308||786F	GAAGACTGTTCTCTGCAGCTTCAGCTAA	Cell Cycle
CFD	NM_001928.3	CFD|NM_001928.3|981709||880F	AGCTGTCGGAGAAGGCCACACTG	Mesemchymal stem or stromal cells (MSPCs) potentially pure CAR cells, Neutrophil progenitors / GMPs
CHAF1B	NM_005441.2	CHAF1B|NM_005441.2|196043||296F	GTGTGATTTCCACCCCTTCTACAG	Cell Cycle G2M Phase
CHCHD10	NM_001301339.1	CHCHD10|NM_001301339.1|390833||1731F	CTTGCACTGTACCCCCAGGCCC	pro-B cells
CKAP2	NM_018204.4	CKAP2|NM_018204.4|961866||2768F	GTTTTGTAAGGTTCCAAACTAATATGG	Cell Cycle S Phase
CKAP2L	NM_152515.4	CKAP2L|NM_152515.4|101747||5986F	TGGACAAATAAAGAAAATACGGCATA	Cell Cycle S Phase
CKAP5	NM_001008938.3	CKAP5|NM_001008938.3|950154||1010F	ACCGACCTCCTTTGACCTCTTTG	Cell Cycle S Phase
CKS1B	NM_001826.2	CKS1B|NM_001826.2|291691||350F	CTGAATGGAGGAATCTTGGCGTTC	Cell Cycle S Phase
CKS2	NM_001827.2	CKS2|NM_001827.2|339375||1110F	GTACTTCGACGAACACTACGAGT	Cell Cycle S Phase
CLC	NM_001828.5	CLC|NM_001828.5|190106||695F	CGACCACTTGCCTGTTTCTTGA	HSPC
CLEC11A	NM_002975.2	CLEC11A|NM_002975.2|191323||2822F	CGCGACTTCGAAGCTCAGGCG	AML (Velten et al 2021)
CLSPN	NM_022111.3	CLSPN|NM_022111.3|88367||5571F	GCTTCTCAGAATTTTAGACAAATGTTT	Cell Cycle G2M Phase
COTL1	NM_021149.3	COTL1|NM_021149.3|762002||1186F	TCCATTCCCTACTAAGGCCCAGAC	Monocytes
CPA3	NM_001870.3	CPA3|NM_001870.3|113086||727F	CCATTCCTACTCCCAGATGCTATTG	AML (Velten et al 2021)
CR2	NM_001877.4	CR2|NM_001877.4|96279||1720F	GCTTGGAATTCAGCGGAATATTG	ABseq AB corresponding gene
CRHBP	NM_001882.3	CRHBP|NM_001882.3|318491||1331F	GACTTTTGAGTATCGTCAGCTGGA	AML (Velten et al 2021)
CSF3R	NM_000760.3	CSF3R|NM_000760.3|888176||983F	AGGACGACTGTGTCTTTGGGCCAC	Neutrophils
CST3	NM_000099.3	CST3|NM_000099.3|193452||624F	CTTCCATGACCAGCCACATCTGAAAA	Conventional dendritic cells (cDCs), Neutrophils
CST7	NM_003650.3	CST7|NM_003650.3|193485||1696F	CAGATACTTGTTCCCAGGACCTTAAC	CD8 T cells, NK Cells
CSTA	NM_005213.3	CSTA|NM_005213.3|308784||947F	GATACCTGGAGGCTTATCTGAGGC	Neutrophil progenitors / GMPs
CTCF	NM_006565.3	CTCF|NM_006565.3|372650||5859F	ATTACTTGCAAATTAAGTTACCACAGAC	Cell Cycle S Phase
CTLA4	NM_005214.4	CTLA4|NM_005214.4|105406||4265F	GGCTTCAAAAATACTCACATGGCTA	ABseq AB corresponding gene
CTSS	NM_004079.4	CTSS|NM_004079.4|892082||1571F	GATTGCTAGCTTTCCCTCTTACC	Plasmacytoid dendritic cells (pDCs)
CTSW	NM_001335.3	CTSW|NM_001335.3|350621||1089F	GCCAGTGAAAAGGACTACCCGTTC	NK Cells
CXCL12	NM_199168.3	CXCL12|NM_199168.3|732537||4026F	CATCATCTTGCCACTACCCCC	Mesemchymal stem or stromal cells (MSPCs) potentially pure CAR cells
CXCL2	NM_002089.3	CXCL2|NM_002089.3|914928||5809F	TGTTAATATTTCTTCGTGATGACATATCA	AML (Velten et al 2021)
CXCR3	NM_001504.1	CXCR3|NM_001504.1|394112||191F	ATCCTCATGGACCTGGGCGCTTTG	ABseq AB corresponding gene
CXCR4	NM_001008540.1	CXCR4|NM_001008540.1|102536||2172F	ATTTAAAACCTCTGCCCAGCACG	ABseq AB corresponding gene
CXCR5	NM_001716.4	CXCR5|NM_001716.4|158119||2230F	CTTGTCCCCTCCTCACTCCCTTCC	ABseq AB corresponding gene
DDIT4	NM_019058.2	DDIT4|NM_019058.2|733521||16F	GTTGGAAAACTGAGGCAGCCACCTAA	HSPC
DEPTOR	NM_022783.3	DEPTOR|NM_022783.3|140674||3705F	TCTTAGTTTGCAGAAAGGTGTTG	HSPC
DERL3	NM_001002862.2	DERL3|NM_001002862.2|197376||2785F	CTGTGTCTCCTCCCTGTACCGT	Plasma cells
DLGAP5	NM_014750.4	DLGAP5|NM_014750.4|752265||796F	TAGAAGATGCTCAGTGTCCTGGAT	Cell Cycle S Phase
DLK1	NM_003836.6	DLK1|NM_003836.6|996392||4871F	CCCGAGTTCACAGGTCTCAC	AML (Velten et al 2021)
DNAJC7	NM_003315.3	DNAJC7|NM_003315.3|376691||5153F	TACCAGACAGAGAAAACAAAAGAAC	pro-B cells
DNTT	NM_004088.3	DNTT|NM_004088.3|734793||464F	ATTTAGTTCTGTGCCCCTACGAGC	Pro-B cells
DPP4	NM_001935.3	DPP4|NM_001935.3|687779||2237F	TCTAACTGGACTGGTTCAAATGTTG	ABseq AB corresponding gene
DSCC1	NM_024094.2	DSCC1|NM_024094.2|724957||5687F	GGATTTGATGTTCTAATCATTAATACACTT	Cell Cycle G2M Phase
DTL	NM_016448.3	DTL|NM_016448.3|96567||3877F	GGAAAGAGGCTTTACATACTTTCTAT	Cell Cycle G2M Phase
DUSP1	NM_004417.3	DUSP1|NM_004417.3|710050||1002F	TACCTTCAGAGCCCCATTACGAC	AML (Velten et al 2021)
DUSP2	NM_004418.3	DUSP2|NM_004418.3|101081||2433F	GCTAGACGCTATACCGTGGACT	CD8 T cells
E2F8	NM_001256371.1	E2F8|NM_001256371.1|153874||187F	GAACTCTCTTTGTCCCACAGCGAA	Cell Cycle G2M Phase
EBF1	NM_024007.4	EBF1|NM_024007.4|315313||6224F	TGTGTTTTGTTGCTTCTATTTCTATTG	Pro-B cells
EBPL	NM_032565.4	EBPL|NM_032565.4|750010||1020F	CCGATGGCTTGATTGCTTCTTTA	AML (Velten et al 2021)
ECT2	NM_001258316.1	ECT2|NM_001258316.1|697813||171F	GTAGCTGTTTCAGAGAGAGTACG	Cell Cycle S Phase
EEF1A1	NM_001402.5	EEF1A1|NM_001402.5|129191||6938F	TGCTAATTTGGTGTTTTTAATAGAGATGAG	AML (Velten et al 2021)
EGFL7	NM_016215.4	EGFL7|NM_016215.4|342010||699F	CGACAGGAGTGGACAGTGCAATG	Hematopoietic stem and progenitors (HSPCs)
EGR1	NM_001964.2	EGR1|NM_001964.2|921237||267F	CTCAGAGCATGTGTCAGAGTGTTG	AML (Velten et al 2021)
ENO1	NM_001428.3	ENO1|NM_001428.3|285622||4101F	GTACAACCAGCTCCTCAGAAT	AML (Velten et al 2021)
ENTPD1	NM_001776.5	ENTPD1|NM_001776.5|345646||2763F	TGTTGTGCCACCATCACCACTATTTAGTTC	ABseq AB corresponding gene
ERG	NM_182918.3	ERG|NM_182918.3|389922||1797F	TTTCTCTCTGTTTGTCCCTGTCTCTTG	AML (Velten et al 2021)
ETV6	NM_001987.4	ETV6|NM_001987.4|955382||1165F	GTAATTCCTCACCCTCACCCTTCC	AML (Velten et al 2021)
EXO1	NM_006027.4	EXO1|NM_006027.4|97720||1803F	GTGGAGAATTCTCACTGCAGAGTT	Cell Cycle G2M Phase
F13A1	NM_000129.3	F13A1|NM_000129.3|922931||2958F	CATCTCTCAGGAATCATCTCCTTTG	HSPC
FAM117A	NM_030802.3	FAM117A|NM_030802.3|183007||28F	CCACATCCCTCACTTGGTGGAAAA	AML (Velten et al 2021)
FAM30A	NR_026800.2	FAM30A|NR_026800.2|365511||579F	AATATCTGTCCCACCGAATGCTCCC	AML (Velten et al 2021)
FAM89A	NM_198552.2	FAM89A|NM_198552.2|294873||2399F	GCTAGCTACTTCCTTACAGATGG	HSPC
FAS	NM_000043.5	FAS|NM_000043.5|150094||2235F	GCATTTTACTGGCTCAAAACTACC	ABseq AB corresponding gene
FASLG	NM_000639.2	FASLG|NM_000639.2|94773||1165F	CTGTAGCTCCTCAACTCACCTAA	ABseq AB corresponding gene
FCER1A	NM_002001.3	FCER1A|NM_002001.3|292149||873F	CAGACTTCTGAACCCACATCCTAAG	HSPC
FCER1G	NM_004106.1	FCER1G|NM_004106.1|292327||1708F	GGTCTTGCTCTTACTCCTTTTGGT	Monocytes
FCGR1A	NM_000566.3	FCGR1A|NM_000566.3|92794||3396F	GTTTGCAGCTTTACTTCTCCTTCTAC	ABseq AB corresponding gene
FCGR2A	NM_021642.3	FCGR2A|NM_021642.3|292338||851F	AACATCTACCTGACTCTTCCTCCC	ABseq AB corresponding gene
FCGR3A	NM_000569.6	FCGR3A|NM_000569.6|678705||3375F	CCCAGAGATAAGGGTGTCTTCC	Monocytes
FCMR	NM_005449.4	FCMR|NM_005449.4|680608||79F	GTGGTGCCAAGGAGTCTCATCTAT	HSPC
FCN1	NM_002003.3	FCN1|NM_002003.3|341834||830F	ATGGATGGCTCTGTGGACTTCTAT	Neutrophils
FEN1	NM_004111.5	FEN1|NM_004111.5|350133||727F	CTTCACCCCAGAATATTTGCCGTC	Cell Cycle G2M Phase
FERMT3	NM_178443.2	FERMT3|NM_178443.2|739493||201F	AACCGACTGATCCGCATCGACTT	Megakaryocites
FIS1	NM_016068.2	FIS1|NM_016068.2|135301||717F	AAGAGCACGCAGTTTGAGTACG	Cell Cycle
FKBP11	NM_016594.2	FKBP11|NM_016594.2|161032||4290F	GAGACCCTGGTGGAGCCCCCA	Plasma cells
FLT3	NM_004119.2	FLT3|NM_004119.2|359903||2560F	CATTCCGGTTGATGCTAACTTCTAC	AML (Velten et al 2021)
FLT3LG	NM_001204502.1	FLT3LG|NM_001204502.1|385130||1416F	GAACACGGAGATACACTTTGTCAC	CD4 T cells, CD8 T cells
FOS	NM_005252.3	FOS|NM_005252.3|753323||227F	CGGAGATGTAGCAAAACGCATGGAG	AML (Velten et al 2021)
FTH1	NM_002032.2	FTH1|NM_002032.2|155238||3462F	ATGTCTTACTACTTTGACCGCGA	Monocytes
FTL	NM_000146.3	FTL|NM_000146.3|191063||827F	TCTCTCTGGGCTTCTATTTCGACC	Monocytes, Neutrophils
G2E3	NM_017769.4	G2E3|NM_017769.4|362459||193F	GTCACCACTCAGAGATAAGTACCGT	Cell Cycle S Phase
GAPDH	NM_001289745.1	GAPDH|NM_001289745.1|353944||103F	ATCACTGCCACCCAGAAGACTGTGGAT	Neutrophil progenitors / GMPs
GAS2L3	NM_001303130.1	GAS2L3|NM_001303130.1|357859||972F	TCACACCCAGCGAAAAGTTTTGTT	Cell Cycle S Phase
GAS5	NR_002578.2	GAS5|NR_002578.2|292835||1301F	GCTCTGGATAGCACCTTATGGAC	AML (Velten et al 2021)
GDF10	NM_004962.3	GDF10|NM_004962.3|343890||6357F	AGGCTTGAAAACAAAACATATCCACA	AML (Velten et al 2021)
GINS2	NM_016095.2	GINS2|NM_016095.2|974447||122F	GCACATGCCAAGCTGGATAACTTG	Cell Cycle G2M Phase
GMNN	NM_001251989.1	GMNN|NM_001251989.1|923451||3571F	GACCACTTAACATCTACAACTTCC	Cell Cycle G2M Phase
GMPR	NM_006877.3	GMPR|NM_006877.3|126834||339F	ATCATCTCTGATGGAGGCTGTACG	HSPC
GNA15	NM_002068.3	GNA15|NM_002068.3|381702||557F	CTTGCTTGACTCAGTTTCCCTCCTTTG	AML (Velten et al 2021)
GNLY	NM_006433.4	GNLY|NM_006433.4|100839||229F	GACATACAAAAAGGGCAGGACCTG	NK Cells
GP1BB	NM_000407.4	GP1BB|NM_000407.4|196977||1532F	CCCTATCTGGCCGAGGACGAGC	HSPC
GSTP1	NM_000852.3	GSTP1|NM_000852.3|156069||2168F	CTGCAAATACATCTCCCTCATCTAC	Conventional dendritic cells (cDCs), Neutrophil progenitors / GMPs
GTSE1	NM_016426.6	GTSE1|NM_016426.6|392413||906F	CCTTTGCCTTGAAAGAACAGCCCTAA	Cell Cycle S Phase
GUCY1B3	NM_000857.3	GUCY1B3|NM_000857.3|119804||1635F	TTGAGCTGTTACATTAGTTCAGGCT	HSPC
GYPA	NM_002099.7	GYPA|NM_002099.7|315617||1289F	GCCTTCTTAACCAGAGCTACAGAAT	ABseq AB corresponding gene
GZMA	NM_006144.3	GZMA|NM_006144.3|317856||1641F	GGGGCTTTGATTGCAAAAGACTG	CD8 T cells, NK Cells
H1F0	NM_005318.3	H1F0|NM_005318.3|780273||585F	GGCCACTTAAAACCTCCCGATCT	AML (Velten et al 2021)
H2AFY	NM_138610.2	H2AFY|NM_138610.2|921072||2873F	CTTTTTGACAGCGAGAGTATAGGC	Hematopoietic stem and progenitors (HSPCs)
H2AFZ	NM_002106.3	H2AFZ|NM_002106.3|314566||122F	CCCTCGTCACTTGCAACTTGCTATT	Large pre-B cells, Neutrophil progenitors / GMPs
H3F3A	NM_002107.4	H3F3A|NM_002107.4|294640||5976F	AAAAATTTCTCTTCTTCCTGTTATTGG	Megakaryocites
H3F3B	NM_005324.4	H3F3B|NM_005324.4|378914||5614F	CGACCGAGCTGCTCATCCG	small pre-B cells
HAVCR2	NM_032782.4	HAVCR2|NM_032782.4|709748||248F	TGGACCAGGTCTACCTTGATCTTG	ABseq AB corresponding gene
HBB	NM_000518.4	HBB|NM_000518.4|153067||1278F	GAGAAGTCTGCCGTTACTGCCCTGTG	Erythroid Cells
HBD	NM_000519.3	HBD|NM_000519.3|348118||1735F	CAGAGTCGACTGTTGCTTACACTT	Erythroid Cells
HCST	NM_014266.3	HCST|NM_014266.3|383669||782F	GATCATCACTCCCTGCCTTTTAC	CD8 T cells
HDC	NM_002112.3	HDC|NM_002112.3|366852||1713F	TGTCCTCCTTCCTGTTCAGTTACT	HSPC
HELLS	NM_018063.4	HELLS|NM_018063.4|734647||1487F	TGATCAAATGAATGCTTCAGGACC	Cell Cycle G2M Phase
HEMGN	NM_018437.4	HEMGN|NM_018437.4|144323||6509F	ATGCGTGATTTTCTCAAAATATTGTAAAA	HSPC
HERPUD1	NM_014685.3	HERPUD1|NM_014685.3|372163||2028F	GATGTACTAGATGGCGAGCAGAC	Plasma cells
HHEX	NM_002729.4	HHEX|NM_002729.4|345374||2045F	ATTTGGTGCACTGCTCAATTAAC	AML (Velten et al 2021)
HINT1	NM_005340.6	HINT1|NM_005340.6|319565||295F	CCTTGCTTTCCATGACATTTCCCC	AML (Velten et al 2021)
HJURP	NM_018410.4	HJURP|NM_018410.4|904931||8576F	CGTTACGATGAAATTAAAGAAGAATTTGAC	Cell Cycle S Phase
HLA-A	NM_002116.7	HLA-A|NM_002116.7|127291||508F	GTAAAGTGTGAGACAGCTGCCTTGTGT	CD8 T cells
HLA-B	NM_005514.7	HLA-B|NM_005514.7|711822||2409F	ACTGAGCTTGTGGAGACCAGAC	CD8 T cells
HLA-DPA1	NM_001242524.1	HLA-DPA1|NM_001242524.1|712017||6448F	GGTGACAAAATATCTGAACAGAAGAG	Mature B Cells
HLA-DPB1	NM_002121.5	HLA-DPB1|NM_002121.5|322787||837F	TCCAGCCTAGGGTGAATGTTTCCC	Conventional dendritic cells (cDCs), Mature B Cells
HLA-DQB1	NM_002123.4	HLA-DQB1|NM_002123.4|322762||110F	GCCAGAAGGAGGATTGTACCTTGA	Mature B Cells
HLA-DRA	NM_019111.4	HLA-DRA|NM_019111.4|924069||2689F	CAACTGAGGACGTTTACGACTG	Mature B Cells, small pre-B cells
HLA-DRB1	NM_002124.3	HLA-DRB1|NM_002124.3|127590||3833F	ATGCAGATGACCACATTCAAGGAAGAA	Conventional dendritic cells (cDCs), Mature B Cells
HLA-DRB5	NM_002125.3	HLA-DRB5|NM_002125.3|711973||3296F	GGAACCTTCTGCCCCAGCTTTG	Conventional dendritic cells (cDCs)
HMGB1	NM_001313892.1	HMGB1|NM_001313892.1|359978||4517F	CTTGTCTATAAAGCATTTAACCCCC	Large pre-B cells
HMGN2	NM_005517.3	HMGN2|NM_005517.3|87884||333F	AGTCTCTTGGAACAGGGTACGTTC	Large pre-B cells
HMMR	NM_012484.2	HMMR|NM_012484.2|320869||1415F	TCTTGCAAATACCTCCTCCCTAA	Cell Cycle S Phase
HOPX	NM_001145459.1	HOPX|NM_001145459.1|701205||221F	ATCCGTCACAGACTAAGGAGATGG	NK Cells
HSP90AB1	NM_001271969.1	HSP90AB1|NM_001271969.1|712824||6594F	TCCCTTGAGGATCCCCAGACCC	Hematopoietic stem and progenitors (HSPCs)
HSP90B1	NM_003299.2	HSP90B1|NM_003299.2|958980||3507F	GGGCAAGGACATCTCTACAAATTACT	Plasma cells
ICAM1	NM_000201.2	ICAM1|NM_000201.2|382344||39F	GCCTTTCCCCAGAAGGAGTGATTT	ABseq AB corresponding gene
ICOS	NM_012092.3	ICOS|NM_012092.3|302057||28F	GTGTCAGGGCACAATTCCCTCTCATA	Cell Cycle
ICOSLG	NM_015259.5	ICOSLG|NM_015259.5|390271||440F	AAAGAACAGTTGTCATCACCGGGC	ABseq AB corresponding gene
IFITM3	NM_021034.2	IFITM3|NM_021034.2|347727||3059F	ACTGTTGAGAAACCGAAACTACTG	Mesemchymal stem or stromal cells (MSPCs) potentially pure CAR cells
IGFBP5	NM_000599.3	IGFBP5|NM_000599.3|689991||1165F	ACATGGATAGCACAGTTGTCAGAC	Mesemchymal stem or stromal cells (MSPCs) potentially pure CAR cells
IGFBP7	NM_001553.2	IGFBP7|NM_001553.2|701230||324F	AATCCCGACACCTGTCCTCATCT	Mesemchymal stem or stromal cells (MSPCs) potentially pure CAR cells
IGHD	ENST00000390556.6	IGHD|ENST00000390556.6|54612||11F	ACAGCGATGACTACACGACCTTTG	Mature B Cells
IGHM	ENST00000637539.1	IGHM|ENST00000637539.1|54614||3941F	TCGCCCACAGCATCCTGACCG	small pre-B cells
IGKC	ENST00000390237.2	IGKC|ENST00000390237.2|212817||2547F	GAATAACTTCTATCCCAGAGAGGC	Mature B Cells
IGLL1	NM_020070.3	IGLL1|NM_020070.3|197345||3126F	GTGTCTCATGAATGACTTTTATCCG	Large pre-B cells, Pro-B cells
IL1B	NM_000576.2	IL1B|NM_000576.2|101752||3852F	GGGAACAGAAAGGTTTTTGAGTACG	HSPC
IL21R	NM_021798.3	IL21R|NM_021798.3|759836||454F	AGGCTCCTCAGAATCCCACCTTTG	ABseq AB corresponding gene
IL2RA	NM_000417.2	IL2RA|NM_000417.2|342415||2447F	TACACAACACACACACTCTACCC	ABseq AB corresponding gene
IL32	NM_001012631.1	IL32|NM_001012631.1|175410||7462F	CTTGAAAAAGAAAGAGATGGATTACG	CD8 T cells
IL3RA	NM_002183.3	IL3RA|NM_002183.3|392687||579F	AGAACAGGTCAGAGACAGAACCTC	ABseq AB corresponding gene
IL4R	NM_000418.3	IL4R|NM_000418.3|371288||5688F	TGCTCATTCATTTAACAGAGCTTCC	ABseq AB corresponding gene
IL6R	NM_000565.3	IL6R|NM_000565.3|291598||350F	GGTCTATGGGTTTGTTTCCTGGAG	ABseq AB corresponding gene
IL7R	NM_002185.3	IL7R|NM_002185.3|121276||3608F	GTTTCCATGGGAATTTGCTTCAGAAAA	CD4 T cells
IRF7	NM_004031.2	IRF7|NM_004031.2|152541||4222F	ATTCCCCAGCCCTGCCGAGC	Plasmacytoid dendritic cells (pDCs)
IRF8	NM_002163.2	IRF8|NM_002163.2|179031||4576F	GGTGTGTTTTTATCTTCAGACAATG	Plasmacytoid dendritic cells (pDCs)
ITGA1	NM_181501.1	ITGA1|NM_181501.1|121567||1295F	TGGACTACAGTTTTACAGCTCTGC	ABseq AB corresponding gene
ITGA2	NM_002203.3	ITGA2|NM_002203.3|121572||846F	GCATGACTCATTTCAGCAGCAAAATAA	ABseq AB corresponding gene
ITGA2B	NM_000419.4	ITGA2B|NM_000419.4|182437||1294F	ATGGTTCAACGTGTCCTCCCTCCC	ABseq AB corresponding gene
ITGA4	NM_000885.5	ITGA4|NM_000885.5|301336||5203F	TCATGAATTTTAAAACCCTACCACTT	ABseq AB corresponding gene
ITGA5	NM_002205.4	ITGA5|NM_002205.4|161763||1740F	TCCATTCACAGTTCTTTGGGCCA	ABseq AB corresponding gene
ITGA6	NM_000210.3	ITGA6|NM_000210.3|301074||421F	GAACACAGTTTGTAGTGCCACTGTTG	ABseq AB corresponding gene
ITGAE	NM_002208.4	ITGAE|NM_002208.4|762504||1727F	TACAGTTCGGTTCAGCATGTGGA	ABseq AB corresponding gene
ITGAL	NM_002209.2	ITGAL|NM_002209.2|760169||203F	GCACACGTCATGTTTCTTCATCCG	ABseq AB corresponding gene
ITGAM	NM_000632.3	ITGAM|NM_000632.3|176890||5805F	CTGGATTCATTTATTATTTCAATGTGACT	ABseq AB corresponding gene
ITGAX	NM_000887.4	ITGAX|NM_000887.4|972550||1120F	CAGTTCTGAATATGCTGCTCATCCC	ABseq AB corresponding gene
ITGB1	NM_002211.3	ITGB1|NM_002211.3|147864||628F	GCTATTTGCCTGTTAGACATGACTG	ABseq AB corresponding gene
ITGB2	NM_000211.4	ITGB2|NM_000211.4|990370||693F	GGATGGACCGCTACCTCATCTAT	ABseq AB corresponding gene
ITGB3	NM_000212.2	ITGB3|NM_000212.2|376904||536F	GAGAGCATAGGAAACCACACAGAC	ABseq AB corresponding gene
ITM2C	NM_030926.5	ITM2C|NM_030926.5|106435||254F	AGGGTACACTTTCTTCACTGTCCC	Plasma cells, Plasmacytoid dendritic cells (pDCs)
JCHAIN	NM_144646.3	JCHAIN|NM_144646.3|914789||650F	TTGGGTGATGTAAAACCAACTCCC	Plasma cells, Plasmacytoid dendritic cells (pDCs)
JPT1	NM_016185.3	JPT1|NM_016185.3|184002||1063F	GAACAGGTTTCTCTCTGTCCTTGAC	Cell Cycle
JUN	NM_002228.3	JUN|NM_002228.3|889318||1336F	GAGATTTGGAGCACTCTGAGTTTAC	AML (Velten et al 2021)
JUP	NM_002230.2	JUP|NM_002230.2|764556||2306F	CCCCCAAAATCCAAAACTTCTCTTG	AML (Velten et al 2021)
KIF11	NM_004523.3	KIF11|NM_004523.3|150276||5493F	CTGTTCAGAAAACAACAAAGAAGAGAC	Cell Cycle S Phase
KIF20B	NM_016195.3	KIF20B|NM_016195.3|150162||2345F	CTGTTTGGATTATAGCTAGGATTTGGAG	Cell Cycle S Phase
KIF23	NM_138555.3	KIF23|NM_138555.3|367943||817F	ACGGACCTCAGCTACATCATACA	Cell Cycle S Phase
KIF2C	NM_006845.3	KIF2C|NM_006845.3|287975||2954F	AGAGCAGGCTAGCAGACAAATAA	Cell Cycle S Phase
KIT	NM_000222.2	KIT|NM_000222.2|116844||124F	GCCTTTATGGTTTCCCCCTTCTAC	Hematopoietic stem and progenitors (HSPCs)
KLF10	NM_005655.3	KLF10|NM_005655.3|937571||769F	CTTTAGTTTGCCTGCAGTTTCTTGT	AML (Velten et al 2021)
KLRB1	NM_002258.2	KLRB1|NM_002258.2|354168||28F	GGCCCAGAAAGTTCTTCACCTTCA	NK Cells
KLRD1	NM_001114396.1	KLRD1|NM_001114396.1|354291||3024F	ACATTCTTGCTAATTCTCAGCAGAA	NK Cells
KLRF1	NM_016523.2	KLRF1|NM_016523.2|955246||1393F	ACTACGTATGGATTGGGCTTAAC	NK Cells
KLRK1	NM_007360.3	KLRK1|NM_007360.3|354313||6226F	GGTGCTGTTTTAATTTCTAAAGGTAGG	ABseq AB corresponding gene
KMT2C	NM_170606.2	KMT2C|NM_170606.2|934365||2639F	TGATTAGAACTTTGTTTCAGCCAC	Cell Cycle
LAG3	NM_002286.5	LAG3|NM_002286.5|159288||95F	GACTGGAGACAATGGCGACTTTAC	ABseq AB corresponding gene
LAPTM4B	ENST00000521545.6	LAPTM4B|ENST00000521545.6|34358||1656F	GTCGACGCTCCTGAAAACTTG	HSPC
LAT2	NM_014146.3	LAT2|NM_014146.3|329893||292F	GCCTGGGAAAAGACAGTTACTCAC	HSPC
LBR	NM_002296.3	LBR|NM_002296.3|97118||1288F	GATGTGCATAAGGTAGCTTTAGCA	Cell Cycle S Phase
LEPR	NM_002303.5	LEPR|NM_002303.5|288696||142F	TAACTTCTCTGAGGCTGAGGGTACTG	Mesemchymal stem or stromal cells (MSPCs) potentially pure CAR cells
LMNA	NM_170707.3	LMNA|NM_170707.3|93616||183F	TTTCTCCTCCCTTCCTTTTCCCTGCTTC	HSPC
LMO2	NM_001142316.1	LMO2|NM_001142316.1|349101||2353F	TGACAGAAGGACCAGCCCTTGA	AML (Velten et al 2021)
LMO4	NM_006769.3	LMO4|NM_006769.3|1009086||351F	CTTTAGTCTTGATTGCCCTTCCCG	HSPC
LST1	NM_205839.2	LST1|NM_205839.2|322620||143F	AACACTTCTCTTCAGCCAGACAGCAC	Monocytes
LY6E	NM_001127213.1	LY6E|NM_001127213.1|141343||1319F	GCTTTCTGTGCAATTTCAGTGCG	Plasmacytoid dendritic cells (pDCs), Neutrophils
LYST	NM_000081.3	LYST|NM_000081.3|294969||3723F	ATGCTTTAACCTTAAACTGCATACA	HSPC
LYZ	NM_000239.2	LYZ|NM_000239.2|746433||2F	CCCGGCCACATTCAGTTCTTATCA	Neutrophil progenitors / GMPs, Neutrophils
MBOAT7	NM_024298.4	MBOAT7|NM_024298.4|191827||1527F	GAGAATTTCCTCTTCCCCAGCTAA	AML (Velten et al 2021)
MCM2	NM_004526.3	MCM2|NM_004526.3|309093||1799F	GGACACAAAACCAGAGCACTTGA	Cell Cycle G2M Phase
MCM4	NM_005914.3	MCM4|NM_005914.3|138873||1353F	TACCCTCGACAGCTAGAGTCATTA	Cell Cycle G2M Phase
MCM5	NM_006739.3	MCM5|NM_006739.3|391637||770F	GAAGAACCGCTACATCATCATGCGG	Cell Cycle G2M Phase
MCM6	NM_005915.5	MCM6|NM_005915.5|102531||350F	CTGAGTACTGCCGAATCTCTAACC	Pro-B cells, Cell Cycle G2M Phase
MDK	NM_001012333.2	MDK|NM_001012333.2|349442||325F	GCGGTCGCCAAAAAGAAAGATAAGG	AML (Velten et al 2021)
MEG3	NR_002766.2	MEG3|NR_002766.2|365062||187F	CACCCCTCTTGCTTGTCTTACTTG	AML (Velten et al 2021)
MEIS1	NM_002398.2	MEIS1|NM_002398.2|684666||6586F	GAATTTGCATGTCTAATTCATTTACTCAC	HSPC
MGST1	NM_020300.4	MGST1|NM_020300.4|955552||46F	GACTATTTGTCGGAGCACGGATCT	AML (Velten et al 2021)
MINPP1	NM_004897.4	MINPP1|NM_004897.4|149978||1137F	GTTCTCTCTTCTTTTCCTCAGGTAG	HSPC
MKI67	NM_002417.4	MKI67|NM_002417.4|152264||8498F	GATAAGTTCTAGTGCAGTTTTTGTCATA	Pro-B cells, Cell Cycle S Phase
MME	NM_000902.3	MME|NM_000902.3|1001210||4320F	GCTGATGAAACTCACAAATGATGG	ABseq AB corresponding gene
MPEG1	NM_001039396.1	MPEG1|NM_001039396.1|155094||1541F	GGAACCAGGATACCCATTCATTTC	Plasmacytoid dendritic cells (pDCs)
MPL	NM_005373.2	MPL|NM_005373.2|89008||1000F	GAGCTGGATTCAATTCCTGTCCTTCA	HSPC
MPO	NM_000250.1	MPO|NM_000250.1|377854||5484F	TGTGTTTGTGCTGATGAGAATACTG	HSPC
MRC1	NM_002438.3	MRC1|NM_002438.3|147287||6228F	GCCTAATTGAAGAAATAATTGCTTGT	ABseq AB corresponding gene
MS4A1	NM_021950.3	MS4A1|NM_021950.3|155161||5893F	GAAAGAATCCCTATCTCTATTTTACAAGTA	Mature B Cells
MS4A7	NM_021201.4	MS4A7|NM_021201.4|950531||644F	TGAGATACCCTGCTATCGATGGT	Monocytes
MSH2	NM_000251.2	MSH2|NM_000251.2|897997||2348F	TAATCTACATGTCACAGCACTCAC	Cell Cycle G2M Phase
MSI2	NM_138962.3	MSI2|NM_138962.3|765649||241F	TCCCTCGAAGGTTCTCTACTACTG	AML (Velten et al 2021)
MSRB3	NM_001031679.2	MSRB3|NM_001031679.2|356924||2208F	CCAGGATCGACTTTAAGAAAAATGC	AML (Velten et al 2021)
MTURN	ENST00000434060.1	MTURN|ENST00000434060.1|29525||2681F	GGCCACCCAGATTTTAAATATTTTCCC	AML (Velten et al 2021)
MZB1	NM_016459.3	MZB1|NM_016459.3|320088||4082F	CCACTCACAGCCACAGCCCCA	Plasma cells, Pro-B cells
NASP	NM_002482.3	NASP|NM_002482.3|89331||1908F	TATTGGCTGAATCTGCCTTGGAG	Cell Cycle G2M Phase
NCAM1	ENST00000615112.4	NCAM1|ENST00000615112.4|45224||1587F	CTAAGACTCTGCCCACATTTTGGT	ABseq AB corresponding gene
NCAPD2	NM_014865.3	NCAPD2|NM_014865.3|159222||3332F	GAGCTTCCAAAAAGAAACCCAAAGTTG	Cell Cycle S Phase
NCOA7	NM_001199619.1	NCOA7|NM_001199619.1|715013||6317F	AAAAGCAATTCTTAGAATACTTCCTTTAC	AML (Velten et al 2021)
NCR1	NM_004829.6	NCR1|NM_004829.6|192024||4523F	ACCCTCTCGGTTCATCCTGGACC	ABseq AB corresponding gene
NDC80	NM_006101.2	NDC80|NM_006101.2|185070||6349F	ACTGAAGAAGAAATTAATAAAGCCCTA	Cell Cycle S Phase
NEGR1	NM_173808.2	NEGR1|NM_173808.2|90522||737F	CTTTCTTGCTGTTGCTGATTCCTAA	HSPC
NEK2	NM_002497.3	NEK2|NM_002497.3|96524||137F	GAATACTTGGTTCCATGAGCCATGCC	Cell Cycle S Phase
NFE2	NM_001136023.2	NFE2|NM_001136023.2|356414||397F	AATGAGCTATTGGCAAGGTACCCG	AML (Velten et al 2021)
NFKBIZ	NM_031419.3	NFKBIZ|NM_031419.3|111153||1947F	CCTCTTTATGGCTTACCCTCTAGAAT	AML (Velten et al 2021)
NKG7	NM_005601.3	NKG7|NM_005601.3|190698||37F	GCCTGATGTTCTGCCTGATTGCTTTG	CD8 T cells, NK Cells
NPM1	NM_002520.6	NPM1|NM_002520.6|320917||4714F	TTTGATGATGAGGAAGCTGAAGAAAAAGCG	Hematopoietic stem and progenitors (HSPCs)
NPR3	NM_000908.3	NPR3|NM_000908.3|705438||5363F	GGCTACCAAAATATTTCTTATTTGCTAGG	AML (Velten et al 2021)
NR4A1	NM_002135.4	NR4A1|NM_002135.4|745193||40F	TCATATGCCACCCCATGTGCCTTTA	Cell Cycle
NRIP1	NM_003489.3	NRIP1|NM_003489.3|195567||334F	GTTGTGATTACCTGCTGCATGAAAA	AML (Velten et al 2021)
NUCB2	NM_005013.2	NUCB2|NM_005013.2|348666||5033F	GACCCCAAGACATTTTTCAAATTACATG	AML (Velten et al 2021)
NUF2	NM_031423.3	NUF2|NM_031423.3|94295||1651F	TGTGAAGAAGGAAAAACTTGCCAC	Cell Cycle S Phase
NUSAP1	NM_016359.4	NUSAP1|NM_016359.4|171778||373F	CTGTCATCCCCACTTTAGTCACGA	Cell Cycle S Phase
PAFAH1B3	NM_001145939.1	PAFAH1B3|NM_001145939.1|384418||1002F	CTCCTCTGCATGCACTTAACTTTG	pro-B cells
PCNA	NM_002592.2	PCNA|NM_002592.2|775030||1373F	GGTGAATTTGCACGTATATGCCG	Pro-B cells, Cell Cycle G2M Phase
PDCD1	NM_005018.2	PDCD1|NM_005018.2|107130||1892F	CTGGACGCAGGGCCCAAGACTG	ABseq AB corresponding gene
PDCD1LG2	NM_025239.3	PDCD1LG2|NM_025239.3|141873||2117F	GCACATCTGTAATACAGCAATGCTAAG	ABseq AB corresponding gene
PDLIM1	NM_020992.3	PDLIM1|NM_020992.3|946475||1159F	AACAGGAGTTGAATGAGCCCCCGA	Megakaryocites
PF4	NM_002619.3	PF4|NM_002619.3|313761||104F	GACTGGAAGGACAGCCGGGAATAA	Megakaryocites
PHACTR1	NM_001242648.2	PHACTR1|NM_001242648.2|321836||17F	GACGAAGACGACGACAGCTCATTA	AML (Velten et al 2021)
PIMREG	NM_019013.2	PIMREG|NM_019013.2|179808||2368F	CATCGTCTCTCTCATTCATGACTG	Cell Cycle
PKLR	NM_181871.3	PKLR|NM_181871.3|291806||1164F	GAGGAGTCTTCCCCTTGCTTTACC	HSPC
PLAC8	NM_001130715.1	PLAC8|NM_001130715.1|314157||1200F	CAATGAGGACTCTCTACAGGACCC	Plasmacytoid dendritic cells (pDCs)
PLD4	NM_138790.3	PLD4|NM_138790.3|365451||73F	ATTCCAACATCCCATTCAGCAGGGTG	Plasmacytoid dendritic cells (pDCs)
PLEK	NM_002664.2	PLEK|NM_002664.2|898654||5071F	GAGTGATCTAACCTAGACTAAAATTGG	Megakaryocites
POLA1	NM_016937.3	POLA1|NM_016937.3|781904||7956F	GAAAGCACATTGAAAATAATTTGATACTC	Cell Cycle G2M Phase
POLD3	NM_006591.2	POLD3|NM_006591.2|951930||98F	GATTGCAGTGGTGTGCTGGTGATTT	Cell Cycle G2M Phase
PPBP	NM_002704.3	PPBP|NM_002704.3|701531||876F	TGTAACAGTGCGAGACCACTTC	Megakaryocites
PRAM1	NM_032152.4	PRAM1|NM_032152.4|188011||203F	TCACACGAAGATGATGATCGACCC	HSPC
PRDX2	NM_005809.5	PRDX2|NM_005809.5|188282||265F	TCAGTTCACCCACCTGGCTTGGAT	Erythroid Cells
PRG2	NM_001302927.1	PRG2|NM_001302927.1|154966||5442F	TGCCAGACCTGCCGCTACCTC	HSPC
PRIM1	NM_000946.2	PRIM1|NM_000946.2|356643||1296F	CTCACAATTCACTTCAGCGTTGG	Cell Cycle G2M Phase
PROCR	NM_006404.4	PROCR|NM_006404.4|987675||1665F	GCAAGGGAAAGTTTCAGCTCAC	ABseq AB corresponding gene
PROM1	NM_006017.2	PROM1|NM_006017.2|312507||1561F	AGTGGAGTTGTTTTAACAGATGCC	AML (Velten et al 2021)
PRSS57	NM_214710.4	PRSS57|NM_214710.4|187259||2404F	CCCGACTACCACCCCATGACCC	Hematopoietic stem and progenitors (HSPCs)
PSAP	NM_002778.3	PSAP|NM_002778.3|945593||1759F	CAACTGTGATTTGGCTTTCCCGT	Monocytes
PSRC1	NM_001032291.2	PSRC1|NM_001032291.2|91834||3869F	TAGGATTGAGCTGGAGAAGACTT	Cell Cycle S Phase
PTGDR2	NM_004778.2	PTGDR2|NM_004778.2|349948||2031F	GTAACTTGCACCTCTGACCTATCA	ABseq AB corresponding gene
PTGS1	NM_000962.3	PTGS1|NM_000962.3|145329||135F	AGTGTTTTGGAAAGAGCACCCTCG	HSPC
PTMA	NM_001099285.1	PTMA|NM_001099285.1|303344||1594F	CTAAACGTGGTCACCTTCGAGT	Large pre-B cells, Pro-B cells, small pre-B cells
PTMS	NM_002824.4	PTMS|NM_002824.4|353992||1942F	TGCCACCCTCTTCTTTCTCCCCA	AML (Velten et al 2021)
PVR	NM_006505.4	PVR|NM_006505.4|1005323||6149F	GCAGAGAAAACTACTAGATGTGAACTTG	ABseq AB corresponding gene
RAB32	NM_006834.4	RAB32|NM_006834.4|131114||839F	TCATCTTCCAAATGGCAGCCCTA	AML (Velten et al 2021)
RACK1	NM_006098.4	RACK1|NM_006098.4|126229||601F	GAATACCCTGGGTGTGTGCAAATAC	AML (Velten et al 2021)
RAD51	NM_002875.4	RAD51|NM_002875.4|967355||507F	AATCTACGACTCTCCCTGTCTTCC	Cell Cycle G2M Phase
RAD51AP1	NM_006479.4	RAD51AP1|NM_006479.4|954791||1675F	CTTAAGCTACGTTGTCAGTTTTATCG	Cell Cycle G2M Phase
RANGAP1	NM_001278651.1	RANGAP1|NM_001278651.1|392011||21F	CCCCTCTGTGTTGTGATTGGGTTGTT	Cell Cycle S Phase
RCSD1	NM_052862.3	RCSD1|NM_052862.3|292592||4812F	TCCTTGAGCATGGATTAGATGTTT	Pro-B cells, small pre-B cells
REXO2	NM_015523.3	REXO2|NM_015523.3|157847||117F	TCTGTCCTTTGTACGACAGCAGAC	HSPC
RFC2	NM_181471.2	RFC2|NM_181471.2|329897||2151F	GAGTGAACTCTCTTTTGCAGATGG	Cell Cycle G2M Phase
RHAG	NM_000324.2	RHAG|NM_000324.2|323808||1030F	GTCCCTAAGACGAGATAACTTGAC	HSPC
RNASE2	NM_002934.2	RNASE2|NM_002934.2|167633||1377F	CAGTTTACCTGGGCTCAATGGT	Neutrophil progenitors / GMPs
RNASE3	NM_002935.2	RNASE3|NM_002935.2|361907||294F	ATGCCAGACCCCCACAGTTTACGA	HSPC
RNASE6	NM_005615.4	RNASE6|NM_005615.4|167628||1679F	CTTTTACTGCTGCTGGTTCTATGG	HSPC
RPA2	NM_002946.4	RPA2|NM_002946.4|286789||1784F	GCTGGACCTAGTTTCACAATCTGTTG	Cell Cycle G2M Phase
RPLP1	NM_001003.2	RPLP1|NM_001003.2|367954||2078F	TGAGGCCCTCACTTCATCCGG	Neutrophil progenitors / GMPs
RPLP2	NM_001004.3	RPLP2|NM_001004.3|152611||443F	GATCTTGGACAGCGTGGGTATCG	HSPC
RRM1	NM_001033.4	RRM1|NM_001033.4|348095||3580F	ACTCACTAGTATGCACTTCTACG	Cell Cycle G2M Phase
RRM2	NM_001034.3	RRM2|NM_001034.3|896861||5029F	GCATGAAAGATGATGAGAGATAAATGTTG	Cell Cycle G2M Phase
RSL1D1	NM_015659.2	RSL1D1|NM_015659.2|370636||992F	TCTAAACGTCAGGCCTGGACTT	AML (Velten et al 2021)
RSU1	NM_012425.3	RSU1|NM_012425.3|943772||255F	CCCCCAGAACTAGGAAACTTGGAT	Megakaryocites
S100A10	NM_002966.2	S100A10|NM_002966.2|892465||223F	GACCCTCTGGCTGTGGACAAAATAA	Conventional dendritic cells (cDCs)
S100A11	NM_005620.1	S100A11|NM_005620.1|291469||2765F	GACAGAGTTCCTAAGCTTCATGAATAC	Monocytes
S100A4	NM_002961.2	S100A4|NM_002961.2|291507||2615F	TCTTTCTTGGTTTGATCCTGACTG	Neutrophils
S100A6	NM_014624.3	S100A6|NM_014624.3|291505||296F	GCGAATGTGCGTTGTGTAAGCCAC	Neutrophils
S100A8	NM_001319201.1	S100A8|NM_001319201.1|287868||1425F	TGAACTCTATCATCGACGTCTACC	Neutrophils
S100A9	NM_002965.3	S100A9|NM_002965.3|93134||18F	GACTTGCAAAATGTCGCAGCTGGA	Neutrophils
SAT1	NM_002970.3	SAT1|NM_002970.3|781830||31F	GGTTTTGGAGAGCACCCCTTTTAC	Monocytes
SEC11C	NM_033280.3	SEC11C|NM_033280.3|381029||3510F	CAGCTCTATTACCAGGTTTTAAACTTC	Plasma cells
SEC61B	NM_006808.2	SEC61B|NM_006808.2|340115||498F	CGTAACTTTCTATCCGTCCGCGT	Plasmacytoid dendritic cells (pDCs)
SEL1L3	NM_015187.4	SEL1L3|NM_015187.4|700270||2998F	GATGTGTCTTAAGAATCACAGTGCG	HSPC
SELENOP	NM_001085486.1	SELENOP|NM_001085486.1|705763||3933F	CTTTTGTATATCTAAGACTCATCCTGATTT	AML (Velten et al 2021)
SELL	NM_000655.4	SELL|NM_000655.4|292671||1063F	GCTTCAGCCTCCCCACCTTCTTCA	ABseq AB corresponding gene
SERPING1	NM_000062.2	SERPING1|NM_000062.2|349760||205F	CAGCTCTCCCACAATCTGAGTTTGGT	Mesemchymal stem or stromal cells (MSPCs) potentially pure CAR cells
SHD	NM_020209.3	SHD|NM_020209.3|381851||2444F	GGGTACATGGAGCCCTACGATGCC	HSPC
SIGLEC6	NM_001245.5	SIGLEC6|NM_001245.5|385377||1027F	GATGATGTGAACCCCGTCATGGT	Plasmacytoid dendritic cells (pDCs)
SLBP	NM_006527.3	SLBP|NM_006527.3|699300||133F	CAGCGAGCTTAATTGCGTAATCCC	Cell Cycle G2M Phase
SLC37A1	NM_001320537.1	SLC37A1|NM_001320537.1|990239||471F	CCCATGATGTTTCGGACTGACCTAA	AML (Velten et al 2021)
SLC3A2	NM_001012664.2	SLC3A2|NM_001012664.2|739355||2150F	CGGCTCAACTTCTCCGACTCTAC	ABseq AB corresponding gene
SLC40A1	NM_014585.5	SLC40A1|NM_014585.5|688884||2532F	GATTTATCACACAATGACTGCATACA	HSPC
SMC4	NM_001002800.2	SMC4|NM_001002800.2|697555||3289F	CCTCTGATTTACACTGGTTCAATTTAC	Cell Cycle S Phase
SMOX	SMOX_custom_seq	user_seq_2|SMOX_custom_seq||3F	ACTTCCGCGGCTCCTATTCATACA	AML (Velten et al 2021)
SNHG6	NR_002599.1	SNHG6|NR_002599.1|137386||59F	AAGAGCCGTTAGTCATGCCGGTGT	AML (Velten et al 2021)
SNHG8	NR_003584.3	SNHG8|NR_003584.3|118844||449F	GGCCGAAACTTACTGCCTTACCTAA	AML (Velten et al 2021)
SOX4	NM_003107.2	SOX4|NM_003107.2|126929||404F	GTGCCGTTTAAACCACTGGATCT	Pro-B cells, small pre-B cells
SPARC	NM_003118.3	SPARC|NM_003118.3|921835||555F	GCTTCTCCTCCTCTGTCTTTTGGAG	AML (Velten et al 2021)
SPINK2	NM_021114.3	SPINK2|NM_021114.3|116860||235F	CAGGATGTCCCAGACACTTTAACC	Hematopoietic stem and progenitors (HSPCs)
SPINT2	NM_021102.3	SPINT2|NM_021102.3|983978||863F	CGTGATGGTGTTGATCCTCTTCC	AML (Velten et al 2021)
SPNS3	NM_182538.4	SPNS3|NM_182538.4|179706||992F	ACTTATCTCTAGTGTCCTGCGGGC	AML (Velten et al 2021)
SPRY1	NM_001258038.1	SPRY1|NM_001258038.1|315122||1714F	CCCCCTCAGTTTTGTTGTTGTCTTACT	AML (Velten et al 2021)
SRGN	NM_002727.3	SRGN|NM_002727.3|733412||5364F	AACATCTGAAAAAGAAGCTTAAGTTTT	Neutrophil progenitors / GMPs
SSBP2	NM_012446.3	SSBP2|NM_012446.3|318693||1948F	GTTACTCCCCTAGCATGACAATG	AML (Velten et al 2021)
SSR4	NM_006280.2	SSR4|NM_006280.2|395467||268F	TTACGCGTCGCTCTTCCTCGTTT	Plasma cells
STMN1	NM_005563.3	STMN1|NM_005563.3|672279||339F	CGTTTGCGAGAGAAGGATAAGCAC	Large pre-B cells
TACC3	NM_006342.2	TACC3|NM_006342.2|312062||5204F	GTTCTAAAAGAAAAAGACCAACTTACC	Cell Cycle S Phase
TAGLN2	NM_001277223.1	TAGLN2|NM_001277223.1|93945||3550F	GCTTACTAATACATTCCCTTCCCC	Megakaryocites
TAL1	NM_001287347.2	TAL1|NM_001287347.2|89546||1741F	TATCCTTCCTCTCCTTCCTTGTTACC	Erythroid Cells
TALDO1	NM_006755.1	TALDO1|NM_006755.1|152558||94F	TGACCCTCATCTCCCCATTTGTTG	AML (Velten et al 2021)
TCF4	NM_003199.2	TCF4|NM_003199.2|186751||117F	GCCTTAACCTTTTGCACCAGTTGG	Plasmacytoid dendritic cells (pDCs)
TCL1A	NM_001098725.1	TCL1A|NM_001098725.1|170518||2894F	TTTCTCAGCTGGATGATGGTCTTCA	small pre-B cells
TESPA1	NM_001098815.2	TESPA1|NM_001098815.2|356462||865F	AAGGAGAGAGCTGTGTAGTCTACC	HSPC
TFPI	NM_006287.4	TFPI|NM_006287.4|688807||6464F	CATAAATAATTGCCTTAAATTGAGTCTTTG	AML (Velten et al 2021)
TFRC	NM_001128148.2	TFRC|NM_001128148.2|311703||1340F	CCTCACTTGAATGTGTCACTACTCAC	ABseq AB corresponding gene
TGFBI	NM_000358.2	TGFBI|NM_000358.2|708553||1421F	TCACTGCCTGACATTCACTTCC	HSPC
THBD	NM_000361.2	THBD|NM_000361.2|387058||994F	TGCAAGGTCTTTGGTTCAGCTAAG	ABseq AB corresponding gene
THY1	NM_001311160.1	THY1|NM_001311160.1|352970||2384F	GCAGCCCTCCTTACCACTGTGGA	ABseq AB corresponding gene
TIPIN	NM_017858.2	TIPIN|NM_017858.2|367804||933F	GATGCTAATCAGACACATGGAGCAC	Cell Cycle G2M Phase
TMPO	NM_003276.2	TMPO|NM_003276.2|163538||3900F	CACTTTGAGAAACACTTCTTTGGATAATAA	Cell Cycle S Phase
TMSB10	NM_021103.3	TMSB10|NM_021103.3|98998||2278F	TTTTAAGAAAATGGCAGACAAACCAGAC	Conventional dendritic cells (cDCs)
TMSB4X	NM_021109.3	TMSB4X|NM_021109.3|199639||615F	CGAAACTGAAGAAGACAGAGACGC	Megakaryocites
TNFRSF14	NM_003820.3	TNFRSF14|NM_003820.3|285375||2430F	ACCCACAGACTCTGCACCCCGA	ABseq AB corresponding gene
TNFRSF18	NM_004195.2	TNFRSF18|NM_004195.2|85963||16F	TTCGGGTTTCTCACTGTGTTCCCT	ABseq AB corresponding gene
TNFRSF4	NM_003327.3	TNFRSF4|NM_003327.3|85965||2873F	CAGGGCACTTCTCCCCAGGCG	ABseq AB corresponding gene
TNFRSF8	NM_001243.4	TNFRSF8|NM_001243.4|285798||3299F	GCATCTGCTTTACTCTGGACC	ABseq AB corresponding gene
TNFRSF9	NM_001561.5	TNFRSF9|NM_001561.5|284924||6675F	TATTTTTATTTTTAGCAGAGGTGAGGT	ABseq AB corresponding gene
TOP2A	NM_001067.3	TOP2A|NM_001067.3|181895||1556F	GTCACTCTTCCTCCTTTTCTACTTTC	Pro-B cells, Cell Cycle S Phase
TPX2	NM_012112.4	TPX2|NM_012112.4|193563||1848F	CAAACCTAGGACCGTCTTGCTTT	Cell Cycle S Phase
TRAC	ENST00000611116.1	TRAC|ENST00000611116.1|253500||1633F	CTGTCAGTGATTGGGTTCCGAAT	CD4 T cells, CD8 T cells
TRDC	ENST00000390477.2	TRDC|ENST00000390477.2|52164||4143F	GATAACAGAGTTTGATCCTGCTATTG	CD4 T cells, CD8 T cells
TRGC2	ENST00000436911.6	TRGC2|ENST00000436911.6|232050||3765F	TGCAAATGATGTCATCACAATGGATCCC	CD8 T cells
TSC22D1	NM_006022.3	TSC22D1|NM_006022.3|961502||1412F	AGCGATGGAGCTCCTCACTGGA	AML (Velten et al 2021)
TTK	NM_003318.4	TTK|NM_003318.4|129369||5866F	CCATTTCAGCAGATAATTAATCAGATTTC	Cell Cycle S Phase
TUBA1B	NM_006082.2	TUBA1B|NM_006082.2|956818||3935F	GTGCCTTTGTTCACTGGTACG	Erythroid Cells, Large pre-B cells
TUBB	NM_178014.3	TUBB|NM_178014.3|127395||3732F	TCCATTTCTTTATGCCTGGCTTTG	Erythroid Cells, Large pre-B cells
TUBB4B	NM_006088.5	TUBB4B|NM_006088.5|342107||7323F	AATGTCCAAAACAAAAACAGCAGCTATTT	Cell Cycle S Phase
TYMS	NM_001071.2	TYMS|NM_001071.2|767263||2338F	GAATCACATCGAGCCACTGAAAA	Cell Cycle G2M Phase
TYROBP	NM_003332.3	TYROBP|NM_003332.3|184385||1241F	AGCGATTGCAGTTGCTCTACG	Monocytes, Neutrophils, NK Cells
UBE2C	NM_007019.3	UBE2C|NM_007019.3|388199||1620F	ATTTCTGCCTTCCCTGAATCAGAC	Cell Cycle S Phase
UBR7	NM_175748.3	UBR7|NM_175748.3|364763||318F	CAATCCCTGGATGAGATGAACTAGGC	Cell Cycle G2M Phase
UCHL1	NM_004181.4	UCHL1|NM_004181.4|116510||5359F	ATGCTTTGAAAAGAATGAGGCCA	AML (Velten et al 2021)
UGCG	NM_003358.2	UGCG|NM_003358.2|941496||766F	CCTGAGGAAAGTTGCACAGTGAAAA	HSPC
UHRF1	NM_001048201.2	UHRF1|NM_001048201.2|381889||6F	GAAGTCACGTGCAAGTGCCTTTGA	Cell Cycle G2M Phase
UNG	NM_080911.2	UNG|NM_080911.2|358193||539F	CCCCTCGCAGCATAAGGATGTTT	Cell Cycle G2M Phase
USP1	NM_001017415.1	USP1|NM_001017415.1|90227||5819F	GTTTGCTTTTTAAAATAAAGTGCTCGT	Cell Cycle G2M Phase
VCAN	NM_004385.4	VCAN|NM_004385.4|122729||1726F	GGATCCTGATGGAACTAAGGACT	Neutrophils
VIM	NM_003380.3	VIM|NM_003380.3|731329||2974F	GGAAACTAATCTGGATTCACTCCC	Conventional dendritic cells (cDCs)
VPREB1	NM_007128.3	VPREB1|NM_007128.3|391011||41F	CCTGTCCTGCTCATGCTGTTTGTCTACT	Large pre-B cells, Pro-B cells
VPREB3	NM_013378.2	VPREB3|NM_013378.2|197359||674F	GGACCTTCCTGTCAGTTTCCCAGAC	Pro-B cells, small pre-B cells
WDR76	NM_024908.3	WDR76|NM_024908.3|366578||1229F	CATTGCCAAATACTGAAAGACTTG	Cell Cycle G2M Phase
XBP1	NM_005080.3	XBP1|NM_005080.3|991233||1578F	GGATGCTTACAGTGACTGTGGAT	Plasma cells
XRN2	NM_012255.4	XRN2|NM_012255.4|387012||1365F	CCAGAGAAGGAAGGAAATACCCTTTG	Cell Cycle
YBX1	NM_004559.4	YBX1|NM_004559.4|88930||1369F	CAACTTCAATTACCGACGCAGAC	Erythroid Cells
YBX3	NM_003651.4	YBX3|NM_003651.4|955351||293F	CAAAAAGCAGGCCACAACCTTAACC	AML (Velten et al 2021)
ZFAS1	NR_003604.2	ZFAS1|NR_003604.2|194641||706F	GAGTGTGGTACTTCTCCTAGTTGC	AML (Velten et al 2021)
ZFP36L2	NM_006887.4	ZFP36L2|NM_006887.4|99640||1156F	GCTTGAGAGAATCTGAATGTAGGATGG	AML (Velten et al 2021)
