## Supplementary material for "Single-cell proteo-genomic reference maps of the hematopoietic system enable the purification and massive profiling of precisely defined cell states": Table S2

### Sheet: 97 AB panel
Table S2. Overview of antibodies used. See this sheet for the 97 AB panel, and the sheet "197 AB panel" for the 197 AB panel.
Antibody	Gene	clone	Sequence ID	Identifier (RRID)
B7-H4	VTCN1	MIH43	AHS0108	BD Biosciences Cat# 940100, RRID:AB_2875991
CD10	MME	HI10a	AHS0051	BD Biosciences Cat# 940045, RRID:AB_2875936
CD103	ITGAE	Ber-ACT8	AHS0001	BD Biosciences Cat# 940067, RRID:AB_2875958
CD117	KIT	YB5.B8	AHS0064	BD Biosciences Cat# 940051, RRID:AB_2875942
CD11a	ITGAL	HI111	AHS0081	BD Biosciences Cat# 940077, RRID:AB_2875968
CD11b	ITGAM	M1/70	AHS0005	BD Biosciences Cat# 940008, RRID:AB_2875899
CD11c	ITGAX	B-ly6	AHS0056	BD Biosciences Cat# 940024, RRID:AB_2875915
CD123	IL3RA	7G3	AHS0020	BD Biosciences Cat# 940020, RRID:AB_2875911
CD124	IL4R	hIL4R-M57	AHS0098	BD Biosciences Cat# 940092, RRID:AB_2875983
CD126	IL6R	M5	AHS0096	BD Biosciences Cat# 940090, RRID:AB_2875981
CD127	IL7R	HIL-7R-M21	AHS0028	BD Biosciences Cat# 940012, RRID:AB_2875903
CD13	ANPEP	WM15	AHS0050	BD Biosciences Cat# 940044, RRID:AB_2875935
CD133	PROM	W6B3C1	AHS0103	BD Biosciences Cat# 940095, RRID:AB_2875986
CD134	TNFRSF4	ACT35	AHS0013	BD Biosciences Cat# 940060, RRID:AB_2875951
CD137	TNFRSF9	4B4-1	AHS0003	BD Biosciences Cat# 940055, RRID:AB_2875946
CD14	CD14	MɸP9	AHS0037	BD Biosciences Cat# 940005, RRID:AB_2875896
CD141	THBD	1A4	AHS0083	BD Biosciences Cat# 940079, RRID:AB_2875970
CD152	CTLA4	BNI3	AHS0017	BD Biosciences Cat# 940034, RRID:AB_2875925
CD154	CD40LG	TRAP1	AHS0077	BD Biosciences Cat# 940053, RRID:AB_2875944
CD155	PVR	TX24	AHS0111	BD Biosciences Cat# 940102, RRID:AB_2875993
CD16	FCGR3A	3G8	AHS0053	BD Biosciences Cat# 940006, RRID:AB_2875897
CD163	CD163	GHI/61	AHS0062	BD Biosciences Cat# 940058, RRID:AB_2875949
CD178	FASLG	NOK-1	AHS0095	BD Biosciences Cat# 940089, RRID:AB_2875980
CD18	ITGB2	6.7	AHS0091	BD Biosciences Cat# 940086, RRID:AB_2875977
CD183	CXCR3	1C6/CXCR3	AHS0031	BD Biosciences Cat# 940030, RRID:AB_2875921
CD184	CXCR4	12G5	AHS0060	BD Biosciences Cat# 940056, RRID:AB_2875947
CD185	CXCR5	RF8B2	AHS0039	BD Biosciences Cat# 940042, RRID:AB_2875933
CD19	CD19	SJ25C1	AHS0030	BD Biosciences Cat# 940004, RRID:AB_2875895
CD194	CCR4	1G1	AHS0038	BD Biosciences Cat# 940047, RRID:AB_2875938
CD195	CCR5	2D7/CCR5	AHS0070	BD Biosciences Cat# 940050, RRID:AB_2875941
CD196	CCR6	11A9	AHS0034	BD Biosciences Cat# 940033, RRID:AB_2875924
CD197	CCR7	3D12	AHS0007	BD Biosciences Cat# 940014, RRID:AB_2875905
CD1a	CD1A	HI149	AHS0067	BD Biosciences Cat# 940063, RRID:AB_2875954
CD1c	CD1C	F10/21A3	AHS0088	BD Biosciences Cat# 940083, RRID:AB_2875974
CD2	CD2	RPA-2.10	AHS0029	BD Biosciences Cat# 940046, RRID:AB_2875937
CD20	MS4A1	2H7	AHS0008	BD Biosciences Cat# 940016, RRID:AB_2875907
CD206	MRC1	19.2	AHS0072	BD Biosciences Cat# 940068, RRID:AB_2875959
CD21	CR2	B-ly4	AHS0074	BD Biosciences Cat# 940048, RRID:AB_2875939
CD223	LAG3	T47-530	AHS0018	BD Biosciences Cat# 940080, RRID:AB_2875971
CD226	CD226	DX11	AHS0079	BD Biosciences Cat# 940075, RRID:AB_2875966
CD235a_b	GYPA_GYPB	GA-R2 (HIR2)	AHS0048	BD Biosciences Cat# 940040, RRID:AB_2875931
CD24	CD24	ML5	AHS0042	BD Biosciences Cat# 940028, RRID:AB_2875919
CD25	IL2RA	2A3	AHS0026	BD Biosciences Cat# 940009, RRID:AB_2875900
CD26	DPP4	M-A261	AHS0109	BD Biosciences Cat# 940101, RRID:AB_2875992
CD27	CD27	M-T271	AHS0025	BD Biosciences Cat# 940018, RRID:AB_2875909
CD270	TNFRSF14	CW10	AHS0105	BD Biosciences Cat# 940097, RRID:AB_2875988
CD272	BTLA	J168-540	AHS0052	BD Biosciences Cat# 940105, RRID:AB_2875995
CD273	PDCD1LG2	MIH18	AHS0075	BD Biosciences Cat# 940071, RRID:AB_2875962
CD274	CD274	MIH1	AHS0004	BD Biosciences Cat# 940035, RRID:AB_2875926
CD275	ICOSLG	2D3/B7-H2	AHS0011	BD Biosciences Cat# 940091, RRID:AB_2875982
CD278	ICOS	DX29	AHS0012	BD Biosciences Cat# 940043, RRID:AB_2875934
CD279	PDCD1	EH12.1	AHS0014	BD Biosciences Cat# 940015, RRID:AB_2875906
CD28	CD28	CD28.2	AHS0024	BD Biosciences Cat# 940017, RRID:AB_2875908
CD29	ITGB1	MAR4	AHS0080	BD Biosciences Cat# 940076, RRID:AB_2875967
CD3	CD3E	SK7	AHS0033	BD Biosciences Cat# 940000, RRID:AB_2875891
CD30	TNFRSF8	BerH8	AHS0114	BD Biosciences Cat# 940103, RRID:AB_2875994
CD314	KLRK1	1D11	AHS0065	BD Biosciences Cat# 940061, RRID:AB_2875952
CD32	FCGR2A_B_C	FLI8.26	AHS0073	BD Biosciences Cat# 940069, RRID:AB_2875960
CD326	EPCAM	EBA-1	AHS0089	BD Biosciences Cat# 940084, RRID:AB_2875975
CD33	CD33	WM53	AHS0044	BD Biosciences Cat# 940031, RRID:AB_2875922
CD335	NCR1	9E2/NKp46	AHS0068	BD Biosciences Cat# 940064, RRID:AB_2875955
CD336	NCR2	p44-8	AHS0090	BD Biosciences Cat# 940085, RRID:AB_2875976
CD34	CD34	581	AHS0061	BD Biosciences Cat# 940021, RRID:AB_2875912
CD357	TNFRSF18	V27-580	AHS0104	BD Biosciences Cat# 940096, RRID:AB_2875987
CD38	CD38	HIT2	AHS0022	BD Biosciences Cat# 940013, RRID:AB_2875904
CD39	ENTPD1	TU66	AHS0006	BD Biosciences Cat# 940073, RRID:AB_2875964
CD4	CD4	SK3	AHS0032	BD Biosciences Cat# 940001, RRID:AB_2875892
CD40	CD40	5C3	AHS0117	BD Biosciences Cat# 940049, RRID:AB_2875940
CD45	PTPRC	HI30	AHS0040	BD Biosciences Cat# 940002, RRID:AB_2875893
CD45RA	PTPRC	HI100	AHS0009	BD Biosciences Cat# 940011, RRID:AB_2875902
CD49a	ITGA1	SR84	AHS0101	BD Biosciences Cat# 940094, RRID:AB_2875985
CD49b	ITGA2	12F1	AHS0093	BD Biosciences Cat# 940087, RRID:AB_2875978
CD49d	ITGA4	9F10	AHS0063	BD Biosciences Cat# 940059, RRID:AB_2875950
CD49E	ITGA5	IIA1	AHS0118	BD Biosciences Cat# 940106, RRID:AB_2875996
CD5	CD5	UCHT2	AHS0047	BD Biosciences Cat# 940038, RRID:AB_2875929
CD54	ICAM1	HA58	AHS0076	BD Biosciences Cat# 940072, RRID:AB_2875963
CD56	NCAM1	NCAM16.2	AHS0019	BD Biosciences Cat# 940007, RRID:AB_2875898
CD61	ITGB3	VI-PL2	AHS0069	BD Biosciences Cat# 940065, RRID:AB_2875956
CD62L	SELL	DREG-56	AHS0049	BD Biosciences Cat# 940041, RRID:AB_2875932
CD69	CD69	FN50	AHS0010	BD Biosciences Cat# 940019, RRID:AB_2875910
CD7	CD7	M-T701	AHS0043	BD Biosciences Cat# 940029, RRID:AB_2875920
CD8	CD8A	RPA-T8	AHS0027	BD Biosciences Cat# 940003, RRID:AB_2875894
CD80	CD80	L307.4	AHS0046	BD Biosciences Cat# 940036, RRID:AB_2875927
CD81	CD81	JS-81	AHS0021	BD Biosciences Cat# 940052, RRID:AB_2875943
CD83	CD83	HB15e	AHS0084	BD Biosciences Cat# 940054, RRID:AB_2875945
CD9	CD9	M-L13	AHS0082	BD Biosciences Cat# 940078, RRID:AB_2875969
CD90	THY1	5E10	AHS0045	BD Biosciences Cat# 940032, RRID:AB_2875923
CD94	KLRD1	HP-3D9	AHS0085	BD Biosciences Cat# 940081, RRID:AB_2875972
CD95	FAS	DX2	AHS0023	BD Biosciences Cat# 940037, RRID:AB_2875928
CD98	SLC3A2	UM7F8	AHS0100	BD Biosciences Cat# 940093, RRID:AB_2875984
HLA-ABC	HLA-A_B_C	G46-2.6	AHS0066	BD Biosciences Cat# 940062, RRID:AB_2875953
IgD	IGHD	IA6-2	AHS0058	BD Biosciences Cat# 940026, RRID:AB_2875917
IgG	IGHG1_2_3_4	G18-145	AHS0059	BD Biosciences Cat# 940027, RRID:AB_2875918
IL-21R	IL21R	17A12	AHS0107	BD Biosciences Cat# 940099, RRID:AB_2875990
TCRab	TRA_TRB	IP26	AHS0078	BD Biosciences Cat# 940074, RRID:AB_2875965
TCRgd	TRD_TRG	B1	AHS0015	BD Biosciences Cat# 940057, RRID:AB_2875948
Tim3	HAVCR2	7D3	AHS0016	BD Biosciences Cat# 940066, RRID:AB_2875957

### Sheet: 197 AB panel
Antibody	Gene	Sequence ID	Identifier (RRID)
B7-H4	VTCN1	AHS0108	BD Biosciences Cat# 940100, RRID:AB_2875991
c-Met	MET	AHS0132	BD Biosciences Cat# 940222, RRID:AB_2876103
CD10	MME	AHS0051	BD Biosciences Cat# 940045, RRID:AB_2875936
CD101	CD101	AHS0188	BD Biosciences Cat# 940269, RRID:AB_2876148
CD102	ICAM2	AHS0155	BD Biosciences Cat# 940241, RRID:AB_2876122
CD103	ITGAE	AHS0001	BD Biosciences Cat# 940067, RRID:AB_2875958
CD104	ITGB4	AHS0141	BD Biosciences Cat# 940228, RRID:AB_2876109
CD106	VCAM1	AHS0251	BD Biosciences Cat# 940375, RRID:AB_2876243
CD110	MPL	AHS0225	BD Biosciences Cat# 940302, RRID:AB_2876179
CD114	CSF3R	AHS0272	BD Biosciences Cat# 940393, RRID:AB_2876257
CD115	CSF1R	AHS0136	BD Biosciences Cat# 940225, RRID:AB_2876106
CD116	CSF2RA	AHS0238	BD Biosciences Cat# 940311, RRID:AB_2876186
CD117	KIT	AHS0064	BD Biosciences Cat# 940051, RRID:AB_2875942
CD119	IFNGR1	AHS0169	BD Biosciences Cat# 940253, RRID:AB_2876134
CD11a	ITGAL	AHS0081	BD Biosciences Cat# 940077, RRID:AB_2875968
CD11b	ITGAM	AHS0005	BD Biosciences Cat# 940008, RRID:AB_2875899
CD11c	ITGAX	AHS0056	BD Biosciences Cat# 940024, RRID:AB_2875915
CD122	IL2RB	AHS0146	BD Biosciences Cat# 940232, RRID:AB_2876113
CD123	IL3RA	AHS0020	BD Biosciences Cat# 940020, RRID:AB_2875911
CD124	IL4R	AHS0098	BD Biosciences Cat# 940092, RRID:AB_2875983
CD126	IL6R	AHS0096	BD Biosciences Cat# 940090, RRID:AB_2875981
CD127	IL7R	AHS0028	BD Biosciences Cat# 940012, RRID:AB_2875903
CD13	ANPEP	AHS0050	BD Biosciences Cat# 940044, RRID:AB_2875935
CD131	CSF2RB	AHS0263	BD Biosciences Cat# 940385, RRID:AB_2876251
CD132	IL2RG	AHS0144	BD Biosciences Cat# 940230, RRID:AB_2876111
CD133	PROM	AHS0103	BD Biosciences Cat# 940095, RRID:AB_2875986
CD134	TNFRSF4	AHS0013	BD Biosciences Cat# 940060, RRID:AB_2875951
CD134	TNFRSF4	AHS0271	BD Biosciences Cat# 940392, RRID:AB_2876256
CD137	TNFRSF9	AHS0003	BD Biosciences Cat# 940055, RRID:AB_2875946
CD14	CD14	AHS0037	BD Biosciences Cat# 940005, RRID:AB_2875896
CD140a	PDGFRA	AHS0160	BD Biosciences Cat# 940246, RRID:AB_2876127
CD140b	PDGFRB	AHS0151	BD Biosciences Cat# 940237, RRID:AB_2876118
CD141	THBD	AHS0083	BD Biosciences Cat# 940079, RRID:AB_2875970
CD142	F3	AHS0202	BD Biosciences Cat# 940280, RRID:AB_2876157
CD144	CDH5	AHS0253	BD Biosciences Cat# 940376, RRID:AB_2876244
CD146	MCAM	AHS0127	BD Biosciences Cat# 940218, RRID:AB_2876100
CD15	FUT4	AHS0196	BD Biosciences Cat# 940274, RRID:AB_2876152
CD152	CTLA4	AHS0017	BD Biosciences Cat# 940034, RRID:AB_2875925
CD154	CD40LG	AHS0077	BD Biosciences Cat# 940053, RRID:AB_2875944
CD155	PVR	AHS0111	BD Biosciences Cat# 940102, RRID:AB_2875993
CD158e1	KIR3DL1	AHS0211	BD Biosciences Cat# 940289, RRID:AB_2876166
CD16	FCGR3A	AHS0053	BD Biosciences Cat# 940006, RRID:AB_2875897
CD161	KLRB1	AHS0002	BD Biosciences Cat# 940070, RRID:AB_2875961
CD162	SELPLG	AHS0139	BD Biosciences Cat# 940227, RRID:AB_2876108
CD163	CD163	AHS0062	BD Biosciences Cat# 940058, RRID:AB_2875949
CD166	ALCAM	AHS0260	BD Biosciences Cat# 940382, RRID:AB_2876250
CD169	SIGLEC1	AHS0133	BD Biosciences Cat# 940223, RRID:AB_2876104
CD16b	FCGR3B	AHS0268	BD Biosciences Cat# 940389, RRID:AB_2876254
CD178	FASLG	AHS0095	BD Biosciences Cat# 940089, RRID:AB_2875980
CD18	ITGB2	AHS0091	BD Biosciences Cat# 940086, RRID:AB_2875977
CD181	CXCR1	AHS0164	BD Biosciences Cat# 940462, RRID:AB_2876313
CD183	CXCR3	AHS0031	BD Biosciences Cat# 940030, RRID:AB_2875921
CD184	CXCR4	AHS0060	BD Biosciences Cat# 940056, RRID:AB_2875947
CD185	CXCR5	AHS0039	BD Biosciences Cat# 940042, RRID:AB_2875933
CD19	CD19	AHS0030	BD Biosciences Cat# 940004, RRID:AB_2875895
CD192	CCR2	AHS0208	BD Biosciences Cat# 940286, RRID:AB_2876163
CD193	CCR3	AHS0159	BD Biosciences Cat# 940245, RRID:AB_2876126
CD194	CCR4	AHS0038	BD Biosciences Cat# 940047, RRID:AB_2875938
CD195	CCR5	AHS0070	BD Biosciences Cat# 940050, RRID:AB_2875941
CD196	CCR6	AHS0034	BD Biosciences Cat# 940033, RRID:AB_2875924
CD197	CCR7	AHS0007	BD Biosciences Cat# 940014, RRID:AB_2875905
CD1a	CD1A	AHS0067	BD Biosciences Cat# 940063, RRID:AB_2875954
CD1c	CD1C	AHS0088	BD Biosciences Cat# 940083, RRID:AB_2875974
CD1D	CD1D	AHS0219	BD Biosciences Cat# 940296, RRID:AB_2876173
CD2	CD2	AHS0029	BD Biosciences Cat# 940046, RRID:AB_2875937
CD20	MS4A1	AHS0008	BD Biosciences Cat# 940016, RRID:AB_2875907
CD206	MRC1	AHS0072	BD Biosciences Cat# 940068, RRID:AB_2875959
CD21	CR2	AHS0074	BD Biosciences Cat# 940048, RRID:AB_2875939
CD212	IL12RB1	AHS0185	BD Biosciences Cat# 940267, RRID:AB_2876146
CD215	IL15RA	AHS0212	BD Biosciences Cat# 940290, RRID:AB_2876167
CD22	CD22	AHS0195	BD Biosciences Cat# 940273, RRID:AB_2876151
CD223	LAG3	AHS0018	BD Biosciences Cat# 940080, RRID:AB_2875971
CD226	CD226	AHS0079	BD Biosciences Cat# 940075, RRID:AB_2875966
CD23	FCER2	AHS0210	BD Biosciences Cat# 940288, RRID:AB_2876165
CD235a	GYPA_GYPB	AHS0048	BD Biosciences Cat# 940040, RRID:AB_2875931
CD24	CD24	AHS0042	BD Biosciences Cat# 940028, RRID:AB_2875919
CD244	CD244	AHS0131	BD Biosciences Cat# 940362, RRID:AB_2876232
CD248	CD248	AHS0156	BD Biosciences Cat# 940242, RRID:AB_2876123
CD25	IL2RA	AHS0026	BD Biosciences Cat# 940009, RRID:AB_2875900
CD26	DPP4	AHS0109	BD Biosciences Cat# 940101, RRID:AB_2875992
CD267	TNFRSF13B	AHS0207	BD Biosciences Cat# 940285, RRID:AB_2876162
CD268	TNFRSF13C	AHS0206	BD Biosciences Cat# 940284, RRID:AB_2876161
CD27	CD27	AHS0025	BD Biosciences Cat# 940018, RRID:AB_2875909
CD270	TNFRSF14	AHS0105	BD Biosciences Cat# 940097, RRID:AB_2875988
CD272	BTLA	AHS0052	BD Biosciences Cat# 940105, RRID:AB_2875995
CD273	PDCD1LG2	AHS0075	BD Biosciences Cat# 940071, RRID:AB_2875962
CD274	CD274	AHS0004	BD Biosciences Cat# 940035, RRID:AB_2875926
CD275	ICOSLG	AHS0011	BD Biosciences Cat# 940091, RRID:AB_2875982
CD276	CD276	AHS0255	BD Biosciences Cat# 940378, RRID:AB_2876246
CD278	ICOS	AHS0012	BD Biosciences Cat# 940043, RRID:AB_2875934
CD279	PDCD1	AHS0014	BD Biosciences Cat# 940015, RRID:AB_2875906
CD28	CD28	AHS0024	BD Biosciences Cat# 940017, RRID:AB_2875908
CD282	TLR2	AHS0174	BD Biosciences Cat# 940366, RRID:AB_2876236
CD29	ITGB1	AHS0080	BD Biosciences Cat# 940076, RRID:AB_2875967
CD294	PTGDR2	AHS0106	BD Biosciences Cat# 940098, RRID:AB_2875989
CD3	CD3E	AHS0033	BD Biosciences Cat# 940000, RRID:AB_2875891
CD30	TNFRSF8	AHS0114	BD Biosciences Cat# 940103, RRID:AB_2875994
CD303	CLEC4C	AHS0204	BD Biosciences Cat# 940282, RRID:AB_2876159
CD31	PECAM1	AHS0170	BD Biosciences Cat# 940254, RRID:AB_2876135
CD314	KLRK1	AHS0065	BD Biosciences Cat# 940061, RRID:AB_2875952
CD32	FCGR2A_B_C	AHS0073	BD Biosciences Cat# 940069, RRID:AB_2875960
CD324	CDH1	AHS0041	BD Biosciences Cat# 940210, RRID:AB_2876092
CD325	CDH2	AHS0223	BD Biosciences Cat# 940300, RRID:AB_2876177
CD326	EPCAM	AHS0089	BD Biosciences Cat# 940084, RRID:AB_2875975
CD329	SIGLEC9	AHS0239	BD Biosciences Cat# 940312, RRID:AB_2876187
CD33	CD33	AHS0044	BD Biosciences Cat# 940031, RRID:AB_2875922
CD335	NCR1	AHS0068	BD Biosciences Cat# 940064, RRID:AB_2875955
CD336	NCR2	AHS0090	BD Biosciences Cat# 940085, RRID:AB_2875976
CD337	NCR3	AHS0213	BD Biosciences Cat# 940291, RRID:AB_2876168
CD338	ABCG2	AHS0172	BD Biosciences Cat# 940256, RRID:AB_2876137
CD34	CD34	AHS0061	BD Biosciences Cat# 940021, RRID:AB_2875912
CD340	ERBB2	AHS0243	BD Biosciences Cat# 940372, RRID:AB_2876241
CD35	CR1	AHS0162	BD Biosciences Cat# 940248, RRID:AB_2876129
CD357	TNFRSF18	AHS0104	BD Biosciences Cat# 940096, RRID:AB_2875987
CD36	CD36	AHS0135	BD Biosciences Cat# 940224, RRID:AB_2876105
CD371	CLEC12A	AHS0097	BD Biosciences Cat# 940212, RRID:AB_2876094
CD38	CD38	AHS0022	BD Biosciences Cat# 940013, RRID:AB_2875904
CD39	ENTPD1	AHS0006	BD Biosciences Cat# 940073, RRID:AB_2875964
CD4	CD4	AHS0032	BD Biosciences Cat# 940001, RRID:AB_2875892
CD40	CD40	AHS0117	BD Biosciences Cat# 940049, RRID:AB_2875940
CD41	ITGA2B	AHS0128	BD Biosciences Cat# 940219, RRID:AB_2876101
CD42b	GP1BA	AHS0186	BD Biosciences Cat# 940268, RRID:AB_2876147
CD43	SPN	AHS0200	BD Biosciences Cat# 940278, RRID:AB_2876156
CD45	PTPRC	AHS0040	BD Biosciences Cat# 940002, RRID:AB_2875893
CD45RA	PTPRC	AHS0009	BD Biosciences Cat# 940011, RRID:AB_2875902
CD45RO	PTPRC	AHS0036	BD Biosciences Cat# 940022, RRID:AB_2875913
CD46	CD46	AHS0071	BD Biosciences Cat# 940211, RRID:AB_2876093
CD47	CD47	AHS0087	BD Biosciences Cat# 940082, RRID:AB_2875973
CD49a	ITGA1	AHS0101	BD Biosciences Cat# 940094, RRID:AB_2875985
CD49b	ITGA2	AHS0093	BD Biosciences Cat# 940087, RRID:AB_2875978
CD49d	ITGA4	AHS0063	BD Biosciences Cat# 940059, RRID:AB_2875950
CD49E	ITGA5	AHS0118	BD Biosciences Cat# 940106, RRID:AB_2875996
CD49f	ITGA6	AHS0119	BD Biosciences Cat# 940160, RRID:AB_2876048
CD5	CD5	AHS0047	BD Biosciences Cat# 940038, RRID:AB_2875929
CD54	ICAM1	AHS0076	BD Biosciences Cat# 940072, RRID:AB_2875963
CD56	NCAM1	AHS0019	BD Biosciences Cat# 940007, RRID:AB_2875898
CD58	CD58	AHS0237	BD Biosciences Cat# 940371, RRID:AB_2876240
CD59	CD59	AHS0224	BD Biosciences Cat# 940301, RRID:AB_2876178
CD61	ITGB3	AHS0069	BD Biosciences Cat# 940065, RRID:AB_2875956
CD62E	SELE	AHS0254	BD Biosciences Cat# 940377, RRID:AB_2876245
CD62L	SELL	AHS0049	BD Biosciences Cat# 940041, RRID:AB_2875932
CD62P	SELP	AHS0234	BD Biosciences Cat# 940309, RRID:AB_2876185
CD63	CD63	AHS0157	BD Biosciences Cat# 940243, RRID:AB_2876124
CD66	CEACAM1_3_5_6	AHS0094	BD Biosciences Cat# 940088, RRID:AB_2875979
CD69	CD69	AHS0010	BD Biosciences Cat# 940019, RRID:AB_2875910
CD7	CD7	AHS0043	BD Biosciences Cat# 940029, RRID:AB_2875920
CD71	TFRC	AHS0197	BD Biosciences Cat# 940275, RRID:AB_2876153
CD72	CD72	AHS0215	BD Biosciences Cat# 940293, RRID:AB_2876170
CD73	NT5E	AHS0216	BD Biosciences Cat# 940294, RRID:AB_2876171
CD79b	CD79B	AHS0153	BD Biosciences Cat# 940239, RRID:AB_2876120
CD8	CD8A	AHS0027	BD Biosciences Cat# 940003, RRID:AB_2875894
CD80	CD80	AHS0046	BD Biosciences Cat# 940036, RRID:AB_2875927
CD81	CD81	AHS0021	BD Biosciences Cat# 940052, RRID:AB_2875943
CD83	CD83	AHS0084	BD Biosciences Cat# 940054, RRID:AB_2875945
CD85g	LILRA4	AHS0168	BD Biosciences Cat# 940252, RRID:AB_2876133
CD85j	LILRB1	AHS0163	BD Biosciences Cat# 940249, RRID:AB_2876130
CD85k	LILRB4	AHS0179	BD Biosciences Cat# 940261, RRID:AB_2876140
CD86	CD86	AHS0057	BD Biosciences Cat# 940025, RRID:AB_2875916
CD89	FCAR	AHS0199	BD Biosciences Cat# 940277, RRID:AB_2876155
CD8b	CD8B	AHS0145	BD Biosciences Cat# 940231, RRID:AB_2876112
CD9	CD9	AHS0082	BD Biosciences Cat# 940078, RRID:AB_2875969
CD90	THY1	AHS0045	BD Biosciences Cat# 940032, RRID:AB_2875923
CD93	CD93	AHS0124	BD Biosciences Cat# 940215, RRID:AB_2876097
CD94	KLRD1	AHS0085	BD Biosciences Cat# 940081, RRID:AB_2875972
CD95	FAS	AHS0023	BD Biosciences Cat# 940037, RRID:AB_2875928
CD96	CD96	AHS0194	BD Biosciences Cat# 940272, RRID:AB_2876150
CD98	SLC3A2	AHS0100	BD Biosciences Cat# 940093, RRID:AB_2875984
CD99	CD99	AHS0123	BD Biosciences Cat# 940214, RRID:AB_2876096
CX3CR1	CX3CR1	AHS0125	BD Biosciences Cat# 940216, RRID:AB_2876098
CXCR2	CXCR2	AHS0154	BD Biosciences Cat# 940240, RRID:AB_2876121
CXCR6	CXCR6	AHS0148	BD Biosciences Cat# 940234, RRID:AB_2876115
EGFR	EGFR	AHS0241	BD Biosciences Cat# 940313, RRID:AB_2876188
EPHB2	EPHB2	AHS0176	BD Biosciences Cat# 940259, RRID:AB_2876139
FCER1A	FCER1A	AHS0129	BD Biosciences Cat# 940220, RRID:AB_2876102
GARP	LRRC32	AHS0126	BD Biosciences Cat# 940217, RRID:AB_2876099
Her2	ERBB2	AHS0152	BD Biosciences Cat# 940238, RRID:AB_2876119
HLA-ABC	HLA-A_B_C	AHS0066	BD Biosciences Cat# 940062, RRID:AB_2875953
HLA-DQ	HLA-DQA1_HLA-DQA2	AHS0147	BD Biosciences Cat# 940233, RRID:AB_2876114
HLA-DR	CD74	AHS0035	BD Biosciences Cat# 940010, RRID:AB_2875901
HLA-DR-DP-DQ	HLA-DR_HLA-DP_HLA-DQ	AHS0149	BD Biosciences Cat# 940235, RRID:AB_2876116
IgD	IGHD	AHS0058	BD Biosciences Cat# 940026, RRID:AB_2875917
IgG	IGHG1_2_3_4	AHS0059	BD Biosciences Cat# 940027, RRID:AB_2875918
IgM	IGHM	AHS0198	BD Biosciences Cat# 940276, RRID:AB_2876154
IL-21R	IL21R	AHS0107	BD Biosciences Cat# 940099, RRID:AB_2875990
ITGB7	ITGB7	AHS0158	BD Biosciences Cat# 940244, RRID:AB_2876125
KIR-NKAT2	KIR2DL2_KIR2DL3_KIR2DS2	AHS0209	BD Biosciences Cat# 940287, RRID:AB_2876164
Lgr5:8F2	LGR5	AHS0233	BD Biosciences Cat# 940308, RRID:AB_2876184
Ly-49C_Ly-49I	Klra3_Klra9	AMM2139	BD Biosciences Cat# 940405, RRID:AB_2876268
MUC1	MUC1	AHS0247	BD Biosciences Cat# 940317, RRID:AB_2876192
Notch1	NOTCH1	AHS0214	BD Biosciences Cat# 940292, RRID:AB_2876169
Notch3	NOTCH3	AHS0221	BD Biosciences Cat# 940298, RRID:AB_2876175
PDPN	PDPN	AHS0192	BD Biosciences Cat# 940270, RRID:AB_2876149
TCR-gamma_delta	TRG_TRD	AHS0142	BD Biosciences Cat# 940365, RRID:AB_2876235
TCR-Vdelta2	TRDV2	AHS0220	BD Biosciences Cat# 940297, RRID:AB_2876174
TCR-Vgamma9	TRGV9	AHS0218	BD Biosciences Cat# 940295, RRID:AB_2876172
TCRab	TRA_TRB	AHS0078	BD Biosciences Cat# 940074, RRID:AB_2875965
TCRgd	TRD_TRG	AHS0015	BD Biosciences Cat# 940057, RRID:AB_2875948
Tim3	HAVCR2	AHS0016	BD Biosciences Cat# 940066, RRID:AB_2875957
Trop-2	TACSTD2	AHS0235	BD Biosciences Cat# 940370, RRID:AB_2876239
