## Supplementary material for "Single-cell proteo-genomic reference maps of the hematopoietic system enable the purification and massive profiling of precisely defined cell states": Table S3

### Sheet: overview
Table S3. Metadata of the bone marrow donors.
Patient	Identifier in Figshare Objects	age	gender	Genotype
young BM1	BM1	25	f	healthy
young BM2	BM2	34	m	healthy
young BM3	BM3	26	m	healthy
aged BM1	Aged1	69	m	healthy
aged BM2	Aged2	59	f	healthy
aged BM3	Aged3	65	m	healthy
AML1	AML1	44	f	FLT3-ITD,NPM1-mut
AML2	Q59	61	f	FLT3-wt,NPM1-mut
AML3	AML3	55	m	FLT3-ITD,NPM1-mut
WTA1	WTA	26	m	healthy
198 AB BM	Sample1	41	m	healthy
198 AB PB	Sample2	41	m	healthy
AML Q4	AML314	51	m	FLT3-ITD,NPM1-mut
AML Q1	AML116	71	f	FLT3-ITD,NPM1-mut
AML Q3	AML127	56	f	FLT3-wt,NPM1-mut
AML Q6	AML183	61	m	FLT3-wt,NPM1-mut
AML Q2	AML327	62	f	FLT3-wt,NPM1-mut
AML Q5	AML334	78	m	FLT3-wt,NPM1-mut
APL Q5	APL124	32	m	APL
APL Q3	APL142	66	m	APL
APL Q6	APL218	46	f	APL
APL Q4	APL147	45	m	APL
APL Q2	APL223	54	f	APL
APL Q1	APL224	70	f	APL
