## Supplementary material for "Single-cell proteo-genomic reference maps of the hematopoietic system enable the purification and massive profiling of precisely defined cell states": Table S4

### Sheet: Sheet1
Table S4. Signature genes used for the annotation of cell types. See also supplementary note 5.
Cluster label	Surface marker expression	mRNA expression
Healthy
HSCs & MPPs	CD34+, CD38-, CD133+, CD45RA-, CD49b+	CD34, PROM1, CRHBP, NPR3, MEIS1, THY1, SPINK2
Erythro-myeloid progenitors (EMP)	CD34+, CD38-, CD133-, CD45RA-, CD4-, CD49b dim	CPA3, FCER1A, DEPTOR, TESPA1, SLC40A1, TFRC
Early erythroid progenitor	CD34+, CD38+, CD133-, CD45RA-, CD49 dim, CD326+, CD98+	SOX4, APOC1, IL1B, CASP3, SLC40A1, TFRC
Late erythroid progenitor	CD34+, CD38+/-, CD133-, CD45RA-, CD49b dim, CD326++, CD98++, CD235+	HBB, HDD, CA1, BLVRB, GYPA, AHSP, TFRC
Aberrant erythroid cells	CD34-, CD38-, CD133-, CD45RA-, CD326-, CD98+, CD235 hi, CD123+, CD197+, CD90+	HBB, HBD, CA1, HEMGN, RHAG
Megakaryocyte progenitor (MkP)	CD34+, CD38+/-, CD133-, CD45RA-, CD49b hi, CD61+	PPBP, ITGA2B, PLEK, MPL, FERMT3, SLC37A1
Eosinophil/Basophil progenitor (EoBaso)	CD34+, CD38+, CD133-, CD45RA-, CD49b-, CD61-, CD326-, CD33+	CLC, HDC, PRG2, RNASE2, FCER1A, CPA3
Lympho-myeloid prog	CD34+, CD38 dim, CD133+, CD45RA dim, CD49b+, Tim-3dim, CD117dim	FLT3, SPINK2, MZB1, ITM2C, SPNS3, MDK, DNTT
Early promyelocytes	CD34+, CD133+, CD45RA+-, CD117+, CD33+, CD11a-, CD11b-	MPO, AZU1, CPA3, RNASE3, CSF3R, MGST1, CEBPA
Late promyelocytes	CD34+/-, CD133+/-, CD45RA+/-, CD117+/-, CD33+, CD11a+, CD11b-	CSTA, RNASE2, LYZ, MPO, AZU1
Myelocytes	CD34-, CD133-, CD33+, CD11a+, CD11b+, CD14+/-, CD16-, CD13 dim, CD49e+,	S100A8, CSTA, S100A9,
Classical Monocytes	CD34-, CD133-, CD33+, CD11a+, CD11b+, CD14+, CD16-, CD13+, CD61+, CD49e+, CD32+,	CD14, VCAN, CTSS, FCN1, CD163,
Non-classical monocytes	CD34-, CD133-, CD33+, CD11a hi, CD11b-, CD14-, CD16+, CD13+, CD61-, CD49e dim, CD32+, CD127+	FCGR3A, LST1, MS4A7, SAT1
Plasmacytoid dendritic cell progenitors	CD34+, CD38+, CD133+, CD45RAdim, CD33dim, CD123+, CD98+, Tim-3 dim, CD25 dim,	IRF8, IL3RA, SHD, CCDC50, DNTT, JCHAIN,
Plasmacytoid dendritic cells (pDC)	CD34 dim, CD38+, CD133-, CD45RA+, CD33-, CD123+, CD98+, CD61+, CD141+, CD4+, CD10 dim,	IRF8, IL3RA, UGCG, CCDC50, CD4, TCF4, DERL3
Conventional dendritic cells 1 (cDC1)	CD34dim, CD38+, CD133 dim, CD45RAdim, CD33+, CD11c+, CD141+, Tim-3+, CD272+	S100A10, FCER1A, HAVCR2, CD2, C12orf75,
Conventional dendritic cells 2 (cDC2)	CD34-, CD38 dim, CD133-, CD33+, CD45RA-, CD11c+, Tim-3+, CD141+, CD1c+,	S100A10, FCER1A, CD1C, HLA, HLA-DQB1
Pre-pro B cells	CD34+, CD38 dim, CD133 dim, CD45RA dim, CD10 dim, CD81-, CD9-, CD19-, CD20-, CD24-	VPREB1, CD79A, DNTT, SOX4, PAX5, LAT2, ITGA4, UHRF1
Cycling pro-B and pre-B cells (see text for further information)	CD34+, CD38+, CD133 dim, CD45RA dim, CD10+, CD19 dim, CD81+, CD98+, CD24 dim,	VPREB1, VPREB3, MME, PCNA, MCM4, MCM6, GINS2, UNG, SOX4
Non-cycling pro-B and pre-B cells (see text for further information)	CD34 dim, CD38+, CD133 dim, CD45RA dim, CD10+, CD19+, CD9 dim, CD81+, CD98+, CD24+,	VPREB1, VPREB3, MME, CENPA, HMMR, UBE2C, SOX4
Small pre-B cells (light chain re-arrangement)	CD34 dim, CD38+, CD133-, CD45RA dim, CD10+, CD19+, CD9 dim CD81+, CD98+, CD24+,	VPREB1, MME, DNTT, IGKC, IGLL1, SSBP2, YBX3, JUP, CD37, CD74, SOX4
Immature B cells	CD34-, CD38+, CD133-, CD45RA dim, CD10+, CD19+, CD9+, CD81+, CD185-, CD20+, CD272+, IgD+, CD24+, IgG-	CD9, CD79B, CD24, TCL1A
Mature naïve B cells	CD34-, CD38 dim, CD133-, CD45RA+, CD10 dim, CD19+, CD185+, CD20+, CD272+, IgD+, CD24dim, CD5+, IgG-	IL4R, IGHD
Non-switched memory B cells	CD34-, CD38-, CD133-, CD45RA+, CD10-, CD19+, CD185+, CD24+, CD1c+, CD25+, CD27+, CD32+, IgD+, IgG-	CD27, CD1C, CD82, JCHAIN
Class-switched memory B cells	CD34-, CD38-, CD133-, CD45RA+, CD10-, CD19+, CD185+, IgD-, IgG+, CD80+	CD82, ITGB1, ITGAM
CD11c+ memory B cells	CD34-, CD38-, CD133-, CD45RA dim, CD10-, CD19+, CD185-, IgD-, IgG+, CD80+, CD11c+, CD279 dim,	ITGAX, MS4A7, NR4A1
Plasma cells	CD34-, CD38+, CD45RA-, CD54+, CD27+	MZB1, DERL3, FKBP11, SEC11C
CD4+ naïve T cells	CD45+ CD3+, TCRab+, CD4+, CD45RA+, CD197+, CD28+, CD279-, CD95-, CD25-	CD4, CCR7, SELL, AIF1
CD4+ memory T cells	CD45+ CD3+, TCRab+, CD4+, CD197-, CD45RA-, CD25+, CD26+, CD28+	CD4, KLRB1, CCR6, CD82
CD4+ cytotoxic T cells	CD45+ CD3+, TCRab+, CD4+, CD197-, CD27-, CD28-	CD4, GNLY, GZMA, CST7, ADGRG1
CD4+ CD69+ T cells	CD45+ CD3+, TCRab+, CD4+, CD69+, CD279+	CD4, CD81, CST7, TGFBI, HLA-DPBI
CD8+ naïve T cells	CD45+ CD3+, TCRab+, CD8+, CD45RA+, CD197+, CD28+, CD314 dim, CD94-, CD279-, CD103-	CD8A, CCR7, SELL, AIF1
CD8+ tissue-resident memory T cell	CD45+ CD3+, TCRab+, CD8+, CD197-, CD45RA-, CD103+, CD25+, CD26+	CD8A, IL7R, ITM2C, DPP4
CD8+ central memory T cells	CD45+ CD3+, TCRab+, CD8+, CD197-, CD45RA dim, CD279+, CD81+, CD94-, CD103-	CD8A, DUSP1, CD74, CCR5
CD8+ effector memory T cells	CD45+ CD3+, TCRab+, CD8+, CD197-, CD45RA+, CD226+, CD94+, CD103-, CD279-, CD27-, CD28-	CD8A, GNLY, ADGRG1, ITGAM
gd-T cells (2 subsets, see text)	CD45+, CD3+, CD4-, CD8+-, TCRab-, TCRgd +-, CD45RA+-, CD226+-, CD94+-, CD26+-	KLRB1, TRDC, TRGC, DPP4
Natural killer T cells	CD45+, CD3+, CD4-, CD8-, TCRab-, TCRgd +, CD69+, CD314+	TRDC, CD69, DUSP2
CD56dim CD16+ natural killer cells	CD19-, CD3-, CD45+, CD7+, CD45RA+, CD94+, CD16+, CD56dim, CD127 dim	TYROBP, KLRB1, KLRK1, NKG7, CST7, ADGRG1
CD56bright CD16- natural killer cells	CD19-, CD3-, CD45+, CD7+, CD45RA+, CD94+, CD16-, CD56+, CD335+	TYROBP, KLRB1, KLRF1, IL7R, AREG, SPINK2,
Mesenchymal cells 1	CD11a-, CD90+, CD10+, CD13+, CD49a+, CD26+,	CXCL12, SPARC, LEPR, IGFBP7
Mesenchymal cells 2	CD34- CD19- CD3-, CD206+, CD163+, CD141+	CXCL12, MS4A7, CD163, FCGR3A
Natural killer cell progenitor	CD34 dim, CD38+, CD133+, CD45RA+, CD7+, CD98 dim, CD16+, CD94+, CD335+	NKG7, CRHBP, CD34, NPR1, KLRK1, SPINK2
Diseased
Immature-like blasts	mixture of cells from different AML patients CD34, CD133, CD103, CD38, CD33, CD25, expression can be observed	mixture of cells from different AML patients CD34, PROM1, AZU1, CSF3R, IGHM, DNTT expression can be observed
Dendritic-cell like blast	CD34-, CD38-,CD45RA-, CD33+, CD11a dim, CD11b-, CD11c+, CD56-, CD152-, CD206+, CD39+, Tim-3+, CD103+,	MRC1, FCGR1A, HLA-DRA, CD74, ITGAX
Monocyte-like blast	CD34-, CD38dim, CD45RA-, CD33+, CD11a+, CD11b+, CD11c+, CD56+, CD152+, CD206+, CD14+, Tim3+	S100A8, S100A9, VCAN, LYZ, CD14, FCN1
