## Supplementary material for "Single-cell proteo-genomic reference maps of the hematopoietic system enable the purification and massive profiling of precisely defined cell states": Table S7

### Sheet: Sheet1
Table S7. "Expert-defined" gating scheme used as a state-of-the-art reference, see also Figure S8.
Cell type	Expert gate	Reference
Pre-pro-B cells	CD19-CD10+DNTT+CD34+	(Wentink et al., 2019)
CD11c+ memory B cells	CD19bright+CD11c+	(Glass et al., 2020)
CD56brightCD16- NK cells	CD3-CD19-CD11b-CD16-CD56bright	(Poli et al., 2009)
HSCs & MPPs	CD3-CD19-CD11b-CD56-CD34+CD38-CD45RA-	(Doulatov et al., 2012)
Non-classical monocytes	CD3-CD19-CD14-CD16+	(Ong et al., 2019)
Classical Monocytes	CD3-CD19-CD14+CD16-	(Ong et al., 2019)
Mature naive B cells	CD3-CD19+CD27-IgD+	(Kaminski et al., 2012)
Class switched memory B cells	CD3-CD19+CD27+IgD-	(Kaminski et al., 2012)
Nonswitched memory B cells	CD3-CD19+CD27+IgD+	(Kaminski et al., 2012)
Naive CD4+T cells	CD3+ CD4+ CD45RA+ CD197+	(Gattinoni et al., 2011)
CD4+ memory T cells	CD3+CD4+CD45RA-CD197+CD27+	(Gattinoni et al., 2011)
CD8+CD103+ tissue resident memory T cells	CD3+CD8+ CD69+ CD103+	(Menares et al., 2019)
CD8+ effector memory T cells	CD3+CD8+CD45RA-CD197-CD45RO+CD27-	(Gattinoni et al., 2011)
CD8+ effector memory T cells	CD3+CD8+CD45RA-CD197-CD45RO+CD27-	Sallusto et al., 2004)
CD8+ naive T cells	CD3+CD8+CD45RA+CD197+	(Sallusto et al., 2004)
GammaDelta T cells	CD3+TCRgd+	(Doulatov et al., 2012)
Erythro-myeloid progenitors	CD34+CD133-	(Doulatov et al., 2010)
Plasmacytoid dendritic cell progenitors	CD34+CD38+CD45RA+CD123+	(Doulatov et al., 2010)
Megakaryocyte progenitors	CD34+CD41+	(Doulatov et al., 2010)
Plasma cells	CD38bright+CD138+	(Flores-Montero et al., 2016)
CD4+ cytotoxic T cells	CD4+GZMB+	(Hashimoto et al., 2019)
Mesenchymal cells	CD45-CD235-CD105+CD73+CD90+CD271+	(Li et al., 2014)
NK cell progenitors	CD56+CD127+CD161+	(Dogra et al., 2020)
References:
Dogra, P., Rancan, C., Ma, W., Toth, M., Senda, T., Carpenter, D.J., Kubota, M., Matsumoto, R., Thapa, P., Szabo, P.A., et al. (2020). Tissue Determinants of Human NK Cell Development, Function, and Residence. Cell 180, 749-763.e13.
Doulatov, S., Notta, F., Eppert, K., Nguyen, L.T., Ohashi, P.S., and Dick, J.E. (2010). Revised map of the human progenitor hierarchy shows the origin of macrophages and dendritic cells in early lymphoid development. Nat. Immunol. 11, 585–593.
Doulatov, S., Notta, F., Laurenti, E., and Dick, J.E. (2012). Hematopoiesis: A human perspective. Cell Stem Cell 10, 120–136.
Flores-Montero, J., de Tute, R., Paiva, B., Perez, J.J., Böttcher, S., Wind, H., Sanoja, L., Puig, N., Lecrevisse, Q., Vidriales, M.B., et al. (2016). Immunophenotype of normal vs. myeloma plasma cells: Toward antibody panel specifications for MRD detection in multiple myeloma. Cytom. Part B - Clin. Cytom. 90, 61–72.
Gattinoni, L., Lugli, E., Ji, Y., Pos, Z., Paulos, C.M., Quigley, M.F., Almeida, J.R., Gostick, E., Yu, Z., Carpenito, C., et al. (2011). A human memory T cell subset with stem cell-like properties. Nat. Med. 17, 1290–1297.
Glass, D.R., Tsai, A.G., Oliveria, J.P., Hartmann, F.J., Kimmey, S.C., Calderon, A.A., Borges, L., Glass, M.C., Wagar, L.E., Davis, M.M., et al. (2020). An Integrated Multi-omic Single-Cell Atlas of Human B Cell Identity. Immunity 53, 217-232.e5.
Hashimoto, K., Kouno, T., Ikawa, T., Hayatsu, N., Miyajima, Y., Yabukami, H., Terooatea, T., Sasaki, T., Suzuki, T., Valentine, M., et al. (2019). Single-cell transcriptomics reveals expansion of cytotoxic CD4 T cells in supercentenarians. Proc. Natl. Acad. Sci. U. S. A. 116, 24242–24251.
Kaminski, D.A., Wei, C., Qian, Y., Rosenberg, A.F., and Sanz, I. (2012). Advances in human B cell phenotypic profiling. Front. Immunol. 3.
Li, X., Bai, J., Ji, X., Li, R., Xuan, Y., and Wang, Y. (2014). Comprehensive characterization of four different populations of human mesenchymal stem cells as regards their immune properties, proliferation and differentiation. Int. J. Mol. Med. 34, 695–704.
Menares, E., Gálvez-Cancino, F., Cáceres-Morgado, P., Ghorani, E., López, E., Díaz, X., Saavedra-Almarza, J., Figueroa, D.A., Roa, E., Quezada, S.A., et al. (2019). Tissue-resident memory CD8+ T cells amplify anti-tumor immunity by triggering antigen spreading through dendritic cells. Nat. Commun. 10.
Ong, S.M., Teng, K., Newell, E., Chen, H., Chen, J., Loy, T., Yeo, T.W., Fink, K., and Wong, S.C. (2019). A Novel, Five-Marker Alternative to CD16-CD14 Gating to Identify the Three Human Monocyte Subsets. Front. Immunol. 10, 1761.
Poli, A., Michel, T., Thérésine, M., Andrès, E., Hentges, F., and Zimmer, J. (2009). CD56bright natural killer (NK) cells: An important NK cell subset. Immunology 126, 458–465.
Sallusto, F., Geginat, J., and Lanzavecchia, A. (2004). Central memory and effector memory T cell subsets: Function, generation, and maintenance. Annu. Rev. Immunol. 22, 745–763.
Wentink, M.W.J., Kalina, T., Perez-Andres, M., del Pino Molina, L., IJspeert, H., Kavelaars, F.G., Lankester, A.C., Lecrevisse, Q., van Dongen, J.J.M., Orfao, A., et al. (2019). Delineating Human B Cell Precursor Development With Genetically Identified PID Cases as a Model. Front. Immunol. 10.
