## Supplementary material for "Single-cell proteo-genomic reference maps of the hematopoietic system enable the purification and massive profiling of precisely defined cell states": Table S8

### Sheet: Overview
	Table S8. List of resources used. See sheets for FACS antibodies/FACS panels, reagents, software, hardware and qPCR primers. For primers and antibodies used for the abseq experiments, see table S1 and S2, respectively.

### Sheet: Antibodies,Panels
Reagent or Resource	Identifier (RRID)
ABseq cell sorting
Anti-CD34 PE	BD Biosciences Cat# 555822, RRID:AB_396151
DAPI	BD Biosciences Cat# 564907, RRID:AB_2869624
Caspase 3/7 probe	Thermo Fisher Scientific Cat# C10423
Anti-CD3 PE-Cy7	BD Biosciences Cat# 560910, RRID:AB_10563409
Anti-CD45RA BB515	BD Biosciences Cat# 564552, RRID:AB_2738841
Anti-CD38 APC-R700	BD Biosciences Cat# 564979, RRID:AB_2744373
Anti-CD10 BV421	BioLegend Cat# 312218, RRID:AB_2561833
Fixable viability dye efluor506	Thermo Fisher Scientific Cat# 65-0866-14
Classification panel
Anti-CD4 BV421	BD Biosciences Cat# 565997, RRID:AB_2739448
Anti-CD11a BUV395	BD Biosciences Cat# 745986, RRID:AB_2743392
Anti-CD33 BV785	BD Biosciences Cat# 740974, RRID:AB_2740599
Anti-CD123 BV650	BD Biosciences Cat# 563405, RRID:AB_2738185
Anti-CD19 BB700	BD Biosciences Cat# 566396, RRID:AB_2744310
Anti-CD61 BB515	BD Biosciences Cat# 565123, RRID:AB_2739075
Anti-CD10 APC	BioLegend Cat# 312209, RRID:AB_314920
Anti-CD38 APC-R700	BD Biosciences Cat# 564979, RRID:AB_2744373
Anti-CD34 APC-Cy7	BioLegend Cat# 343514, RRID:AB_1877168
Anti-CD133 PE	BD Biosciences Cat# 566593, RRID:AB_2744281
Anti-CD11c PE-Cy7	BD Biosciences Cat# 561356, RRID:AB_10611859
Anti-Tim-3 PE-CF594	BD Biosciences Cat# 565560, RRID:AB_2744371
Fixable viability dye efluor506	Thermo Fisher Scientific Cat# 65-0866-14
Semi-automated panel
Anti-CD49b BV421	BD Biosciences Cat# 743201, RRID:AB_2871492
Anti-CD326 PE-CF594	BD Biosciences Cat# 565399, RRID:AB_2739219
Anti-CD71 APC	BioLegend Cat# 334107, RRID:AB_10916388
Anti- FcER1A PE-Cy7	Thermo Fisher Scientific Cat# 25-5899-42, RRID:AB_2573495
Anti-CD11a BUV395	BD Biosciences Cat# 745986, RRID:AB_2743392
Anti-CD33 BV785	BD Biosciences Cat# 740974, RRID:AB_2740599
Anti-CD123 BV650	BD Biosciences Cat# 563405, RRID:AB_2738185
Anti-CD61 BB515	BD Biosciences Cat# 565123, RRID:AB_2739075
Anti-CD38 APC-R700	BD Biosciences Cat# 564979, RRID:AB_2744373
Anti-CD34 APC-Cy7	BioLegend Cat# 343514, RRID:AB_1877168
Anti-CD133 PE	BD Biosciences Cat# 566593, RRID:AB_2744281
Fixable viability dye efluor506	Thermo Fisher Scientific Cat# 65-0866-14
Stem and progenitor panel
Anti-CD4 BV421	BD Biosciences Cat# 565997, RRID:AB_2739448
Anti-CD45RA BB515	BD Biosciences Cat# 564552, RRID:AB_2738841
Anti-CD98 BB700	BD Biosciences Cat# 746147, RRID:AB_2743507
Anti-CD90 PE	BD Biosciences Cat# 555596, RRID:AB_395970
Anti-CD49f PE-Cy7	Thermo Fisher Scientific Cat# 12-0495-82, RRID:AB_891474
Anti-CD38 APC-R700	BD Biosciences Cat# 564979, RRID:AB_2744373
Anti-CD34 APC-Cy7	BioLegend Cat# 343514, RRID:AB_1877168
Anti-CD133 BV650	BD Biosciences Cat# 747642, RRID:AB_2744206
Fixable viability dye efluor506	Thermo Fisher Scientific Cat# 65-0866-14
Anti-CD11a BUV395	BD Biosciences Cat# 745986, RRID:AB_2743392
Anti-Tim-3 PE-CF594	BD Biosciences Cat# 565560, RRID:AB_2744371
Anti-CD10 APC	BioLegend Cat# 312209, RRID:AB_314920
sc-index culture readout panel
Anti-CD303 BUV395	BD Biosciences Cat# 747999, RRID:AB_2872460
Anti-CD14 BUV805	BD Biosciences Cat# 612902, RRID:AB_2870189
Anti-CD141 BV421	BioLegend Cat# 344114, RRID:AB_2563858
Anti-CD19 BV785	BioLegend Cat# 302240, RRID:AB_2563442
Anti-CD56 BV785	BD Biosciences Cat# 564058, RRID:AB_2738569
Anti-CD41a FITC	Thermo Fisher Scientific Cat# 11-0419-42, RRID:AB_10718234
Anti-CD66b PerCP-Cy5.5	BioLegend Cat# 305107, RRID:AB_2077856
Anti-CD370 PE	BioLegend Cat# 353804, RRID:AB_10965546
Anti-CD1c PE-Dazzle 594	BioLegend Cat# 331532, RRID:AB_2565293
Anti-CD235a APC	Thermo Fisher Scientific Cat# 17-9987-42, RRID:AB_2043823
Anti CD45 APC-R700	BD Biosciences Cat# 566041, RRID:AB_2744399
Anti-CD123 BV650	BD Biosciences Cat# 563405, RRID:AB_2738185
Fixable viability dye efluor506	Thermo Fisher Scientific Cat# 65-0866-14
Anti-CD34 APC-Cy7	BioLegend Cat# 343514, RRID:AB_1877168
Anti- FcER1A PE-Cy7	Thermo Fisher Scientific Cat# 25-5899-42, RRID:AB_2573495
Cytotoxic CD4+ T cell panel
Anti-CD3 BUV395	BD Biosciences Cat# 563546, RRID:AB_2744387
Anti-CD25 BUV737	D Biosciences Cat# 564385, RRID:AB_2744342
Anti-CD4 BUV805	BD Biosciences Cat# 612887, RRID:AB_2870176
Anti-CD197 Pacific Blue	BioLegend Cat# 353210, RRID:AB_10918984
Anti-CD7 BV711	BD Biosciences Cat# 564018, RRID:AB_2738544
Anti-CD45RO FITC	BioLegend Cat# 304242, RRID:AB_2564159
Anti-CD28 PE-CF594	BD Biosciences Cat# 562323, RRID:AB_11153681
Anti-CD127 PE-Cy7	Thermo Fisher Scientific Cat# 25-1278-42, RRID:AB_1659672
Anti-CD45RA APC	Thermo Fisher Scientific Cat# 17-0458-41, RRID:AB_1944379
Anti-CD45 Alexa Fluor 700	BioLegend Cat# 304024, RRID:AB_493761
Anti-CD69 APC-Cy7	BD Biosciences Cat# 560912, RRID:AB_10563414
Fixable viability dye efluor506	Thermo Fisher Scientific Cat# 65-0866-14
MSC panel
Anti-CD10 BV421	BioLegend Cat# 312209, RRID:AB_314920
Anti-CD146 BV785	BD Biosciences Cat# 743303, RRID:AB_274141
Anti-CD105 FITC	BioLegend Cat# 323204, RRID:AB_755956
Anti-CD31 BB700	BD Biosciences Cat# 566563, RRID:AB_2744362
Anti-CD49a PE	BD Biosciences Cat# 559596, RRID:AB_397288
Anti-CD13 PE-Dazzle 594	BioLegend Cat# 301719, RRID:AB_2616763
Anti-CD271 PEVio770	Miltenyi Biotec Cat# 130-113-422, RRID:AB_2733220
Anti-CD26 APC	BD Biosciences Cat# 563670, RRID:AB_2738363
Anti-CD45 APC R700	BD Biosciences Cat# 566041, RRID:AB_2744399
Anti-CD90 APC-Cy7	BioLegend Cat# 328132, RRID:AB_2566341
Fixable viability dye efluor506	Thermo Fisher Scientific Cat# 65-0866-14
Anti-CD11a BUV395	BD Biosciences Cat# 745986, RRID:AB_2743392
Erythroid/Megakaryocyte differentiation panel
Anti-CD38 BUV563	BD Biosciences Cat# 741446, RRID:AB_2870920
Anti-CD71 BUV805	BD Biosciences Cat# 749294, RRID:AB_2873669
Anti-CD49b BV421	BD Biosciences Cat# 743201, RRID:AB_2871492
Fixable viability dye efluor506	Thermo Fisher Scientific Cat# 65-0866-14
Anti-CD44 BV650	BD Biosciences Cat# 743665, RRID:AB_2871540
Anti-CD49d BV711	BD Biosciences Cat# 563177, RRID:AB_2738049
Anti-CD45RA BB515	BD Biosciences Cat# 564552, RRID:AB_2738841
Anti-CD90 PE	BD Biosciences Cat# 555596, RRID:AB_395970
Anti-CD326 PE-CF594	BD Biosciences Cat# 565399, RRID:AB_2739219
Anti-CD123 PE-Cy7	Thermo Fisher Scientific Cat# 25-1239-42, RRID:AB_1257136
Anti-CD41 APC	Thermo Fisher Scientific Cat# 17-0419-42, RRID:AB_2573144
Anti-CD34 APC-Cy7	BioLegend Cat# 343514, RRID:AB_1877168

### Sheet: Reagents
Reagent or Resource	Identifier (RRID)
BD brilliant stain buffer	BD Biosciences Cat# 566349, RRID:AB_2869750
FcR blocking reagent	Miltenyi Biotec Cat#130-059-901
BD Rhapsody WTA kit	BD Biosciences Cat#633802
BD Rhapsody Targeted mRNA and AbSeq Amplification Kit	BD Biosciences Cat#633771
BD Rhapsody Custom Panel	BD Biosciences Cat#633743
BD Rhapsody Single Cell Multiplexing Kit	BD Biosciences Cat#633781
H5100 medium	Stemcell Technologies Cat#5150
L-glutamine	Thermo Fisher Scientific Cat#25030024
Penicillin/streptomycin	Sigma Aldrich Cat#P4458
Hydrocortisone	Stemcell Technologies Cat#74142
Recombinant human erythropoietin (EPO)	R&D Systems Cat#287-TC-500
Recombinant human stem cell factor (SCF)	Preprotech Cat#300-07
Recombinant human thrombopoietin (TPO)	Preprotech Cat#300-18
Recombinant human Flt3 ligand	Preprotech Cat#300-19
Recombinant human IL-3	Preprotech Cat#200-03
Recombinant human IL-6	Preprotech Cat#200-06
Recombinant human IL-7	Preprotech Cat#200-07
Recombinant human IL-11	Preprotech Cat#200-11
Recombinant human M-CSF	Preprotech Cat#300-25
Recombinant human GM-CSF	Preprotech Cat#300-03
Recombinant human IL-5	Preprotech Cat#200-05
Recombinant human G-CSF	Preprotech Cat#300-23
SMARTScribe Reverse Transcriptase	Takara Cat#639538
Kapa HiFi Mastermix	Roche Cat#07958935001
Triton-X100	Sigma Aldrich Cat#T8787
dNTP	Thermo Fisher Scientific Cat#R0193
RNase inhibitor	Takara Cat#2313A
Ampure XP beads	Beckman Coulter Cat#A63881
Fetal calf serum (FCS)	Thermo Fisher Scientific Cat#10270106
Phosphate buffered saline (PBS)	Sigma Aldrich Cat#D8537
RPMI-1640	Sigma Aldrich Cat#R8758
Nuclease-free water	Thermo Fisher Scientific Cat#AM9937
SYBR Green Power Master Mix	Life Technologies Cat#4368708

### Sheet: Software
Reagent or Resource	Identifier (RRID)
FlowJo	FlowJo, RRID:SCR_008520
Graphpad Prism	GraphPad Prism, RRID:SCR_002798
Microsoft Excel	Microsoft Excel, RRID:SCR_016137
R (3.6.1, 4.0)
R Studio
Seurat package (3.2.0)	Seurat, RRID:SCR_016341
R Studio Server Pro (1.3.959-1)

### Sheet: Hardware
Reagent or Resource	Vendor
Eppendorf Centrifuge 5424 R	Eppendorf
Eppendorf Centrifuge 5810 R	Eppendorf
LSRII	BD
LSR Fortessa	BD
FACS Aria II Fusion	BD
FACS Aria II	BD
VIIA7 System	Applied Biosystems
BD Rhapsody Scanner	BD
BD Rhapsody Expess Station	BD
Bioanalyzer 2100	Agilent
Alpha Cycler 4	PCRMax
Illumina NovaSeq or NextSeq500	Illumina

### Sheet: Primers
Primer	Sequence (5’ -> 3’; forward, reverse)
GAPDH	GGCAAATTCCATGGCACCGT
	GCAAATGAGCCCCAGCCTTC
ACTB	CCAACCGCGAGAAGATGA
	CCAGAGGCGTACAGGGATAG
CCR7	ACAGCCTTCCTGTGTGGTTT
	ATGATGGAGTACATGATAGG
GNLY	CCTGTCTGACGATAGTCCAAAAA
	GACCTCCCCGTCCTACACA
GZMA	TCTCTCTCAGTTGTCGTTTCTCT
	GCAGTCAACACCCAGTCTTTTG
NKG7	GATTGCTTTGAGCACCGATTTC
	GTAGCCTGATATGATGTCCCCA
CST7	TTGTTCAAGGAGTCCCGCATC
	GTCACAGTCATCCAGACGCA
PLEK	TTTGCCAGGAAATCTACCAGGA
	CGCAGTTACCTGTGAAGCAGT
ADGRG1	CTTGTCACCATTGCCGCCTA
	GAGCAGGAAGCTCGTGTCCA
PTPRC	TCTACGCAAAGCTAGGCCAGG
	GGTAGGTGCTGGCAATGACG
VAV1	CCACCTTGCAGTTCCCCTTC
	GATGTCACCCTCCTTGAGCGA
CXCL12	CTCAACACTCCAAACTGTGCCC
	GAGTGGGTCTAGCGGAAAGTC
LEPR	GGAAGATGTTCCGAACCCCAAGA
	CAGGCTCCAAAAGAAGAGGACCA
ALPL	GATGGGTGTCTCCACAGTGAC
	CCTGGGCATTGGTGTTGTACG
KITLG	GAACCCAGGCTCTTTACTCCT
	CTGTCATTCCTAAGGGAGCTGG
PDGFRA	GCTTCACCTATCAAGTTGCCC
	ATCCACTTCACGGGCAGAAAG
PDGFRB	CCTGAGCCATTCTCAGGCCA
	TGGGTCCTCCTTTGGTGCAG
SPARC	AAGAAGGGCCACAAGCTCCA
	TTCTTGAGCCAGTCCCGCAT
SmartSeq2 Template Switch Oligo (TSO)	AAGCAGTGGTATCAACGCAGAGTACT(30)VN
ISPCR	AAGCAGTGGTATCAACGCAGAGT
