## Supplementary material for "Single-cell proteo-genomic reference maps of the hematopoietic system enable the purification and massive profiling of precisely defined cell states": Table S9

### Sheet: Sheet1
Supplementary table 9. Gene lists used for the computation of cytotoxicity, stemness and cell cycle scores.
Cytotoxicity	Stemness	S phase	G2/M phase
KLRF1	ANKRD28	MCM5	HMGB2
GNLY	CD34	PCNA	CDK1
CTSW	EGFL7	TYMS	NUSAP1
NKG7	H2AFY	FEN1	UBE2C
KLRD1	HSP90AB1	MCM2	BIRC5
GZMA	KIT	MCM4	TPX2
ADGRG1	NPM1	RRM1	TOP2A
CST7	PRSS57	UNG	NDC80
KLRK1	SPINK2	GINS2	CKS2
FASLG	MEIS1	MCM6	NUF2
HCST	THY1	CDCA7	CKS1B
KLRB1	PROM1	DTL	MKI67
ITGB1	ADGRG1	PRIM1	TMPO
	CDK6	UHRF1	CENPF
		MLF1IP	TACC3
		HELLS	FAM64A
		RFC2	SMC4
		RPA2	CCNB2
		NASP	CKAP2L
		RAD51AP1	CKAP2
		GMNN	AURKB
		WDR76	BUB1
		SLBP	KIF11
		CCNE2	ANP32E
		UBR7	TUBB4B
		POLD3	GTSE1
		MSH2	KIF20B
		ATAD2	HJURP
		RAD51	CDCA3
		RRM2	HN1
		CDC45	CDC20
		CDC6	TTK
		EXO1	CDC25C
		TIPIN	KIF2C
		DSCC1	RANGAP1
		BLM	NCAPD2
		CASP8AP2	DLGAP5
		USP1	CDCA2
		CLSPN	CDCA8
		POLA1	ECT2
		CHAF1B	KIF23
		BRIP1	HMMR
		E2F8	AURKA
			PSRC1
			ANLN
			LBR
			CKAP5
			CENPE
			CTCF
			NEK2
			G2E3
			GAS2L3
			CBX5
			CENPA
